# FMRP binding to a ranked subset of long genes is revealed by coupled CLIP and TRAP in specific neuronal cell types

**DOI:** 10.1101/762500

**Authors:** Sarah J. Van Driesche, Kirsty Sawicka, Chaolin Zhang, Sharon K.Y. Hung, Christopher Y. Park, John J. Fak, Chingwen Yang, Robert B. Darnell, Jennifer C. Darnell

## Abstract

Loss of function of the Fragile X Mental Retardation Protein (FMRP) in human Fragile X Syndrome (FXS) and in model organisms results in phenotypes of abnormal neuronal structure and dynamics, synaptic function and connectivity which may contribute to a state of neuronal, circuit and organism hyperexcitability. Previous *in vivo* identification of FMRP association with specific mRNA targets in mouse brain revealed that FMRP regulates the translation of a large fraction of the synaptic proteome in both pre- and post-synaptic compartments as well as many transcription factors and chromatin modifying proteins. However, it was not previously possible to determine the ratio of FMRP binding to transcript abundance due to the complexity of different neuronal cell types in whole brain. Moreover, it has been difficult to link the translational regulation of specific targets to model phenotypes or human symptoms. For example, loss-of-function of FMRP in the Purkinje cells of the cerebellum results in three cell autonomous phenotypes related to learning and memory, including enhanced mGluR-LTD at parallel fiber synapses, altered dendritic spines and behavioral deficits in a eyeblink-conditioning learning paradigm shared by human FXS patients. The molecular basis for these and related human Fragile X phenotypes is unknown. To address these critical issues we have developed a new mouse model (the *Fmr1* cTAG mouse) in which endogenous FMRP can be conditionally tagged for RNA:protein crosslinking and immunoprecipitation (CLIP) identification of the RNAs with which it interacts *in vivo*. We used the *Fmr1* cTAG mouse to quantitatively evaluate FMRP-mRNA association in Purkinje and cerebellar granule neurons which together comprise the parallel-fiber synapse. We calculated a stoichiometrically ranked list of FMRP RNA binding events by normalizing to ribosome-associated transcript abundance determined by TRAP-seq, and now definitively find that FMRP associates with specific sets of mRNAs which differ between the two cell types. In Purkinje cells, many components of the mGluR signaling pathway are FMRP targets including the top-ranked Purkinje cell mRNA *Itpr1*, encoding the IP3 receptor, the function of which is critical to proper mGluR-dependent synaptic plasticity. In sum, this novel approach provides the first ranked list of FMRP target mRNAs and further reveals that FMRP regulates a specific set of long neural genes related to relevant cell autonomous phenotypes.

**Highlights:**

1. We have created a mouse model in which endogenous FMRP can be conditionally tagged.
2. Using tag-specific CLIP we describe ranked and specific sets of *in vivo* FMRP mRNA targets in two types of neurons.
3. This ranking was used to reveal that FMRP regulates mRNAs with long coding sequences.
4. FMRP mRNA targets in Purkinje cells, including the top-ranked IP3 receptor, are related to cell-autonomous Fragile X phenotypes.
5. We have updated our previous list of whole mouse brain FMRP mRNA targets with more replicates, deeper sequencing and improved analysis
6. The use of tagged FMRP in less abundant cell populations allowed identification of novel mRNA targets missed in a whole brain analysis
