## Supplementary material for "FMRP binding to a ranked subset of long genes is revealed by coupled CLIP and TRAP in specific neuronal cell types": Table S6

### Sheet: PC targets CDS length matched
Table S6A: Generation of 5 control, CDS length-matched datasets for PC target list
Gene.set	length_matched1	length_matched2	length_matched3	length_matched4	length_matched5
Ttr	Myl6	Cenpw	Ly6e	Cox6b2	Dexi
Polr3gl	Polr3h	Mitd1	Mbd3	Vimp	Hecw2
Car8	Clns1a	Arrdc4	Lysmd3	Psme3	Trmt61a
Gnb1	Homer3	Timm50	Cnppd1	Ercc8	Fez1
Clvs1	Nadk2	Snx32	Syt7	Atp6ap1	Phf24
Pten	Gdi1	Fam69b	Scrn3	Nfil3	Zcchc3
Syt7	Hmbs	Mvd	Poc1a	Ept1	Gabrb2
Inpp5a	Atg4c	Spock3	Fam134b	Slc14a1	Pnpla2
Doc2b	Sepp1	Ddx19a	Eif3f	Btbd17	Serpinb6a
Csnk1g2	Fut9	Faf2	Egln2	Sppl3	Tmem59l
Sbk1	Pnma3	Adipor2	Hsdl2	Stx5a	Blmh
Map2	Nfkbil1	Serinc2	5031439G07Rik	Socs4	Fam117a
Cdk14	Mypop	Prmt2	Gpr17	Haus8	Slc35a1
Camk2a	Uba5	Sh2d5	Wdr55	Tfe3	Slc35f6
Cdk16	Bspry	Pigm	Larp6	2310022A10Rik	Camk1
Nsmf	Eif3l	Klc4	Slc5a1	Gclc	Stam
Ankrd13c	Arhgef3	Tbl1xr1	Efcab14	Dpysl4	Wdr25
Slc30a9	Sh2b3	Dlgap1	Mcoln1	Cyp2u1	Pak2
Ppp1r16b	Rpap3	Trip4	Nexn	Prkci	Patz1
Ttll7	Zfp329	Dcaf12l1	Map3k7	Etv5	Pigb
Tmem184c	Otud5	Tm7sf3	Dnajc21	Zfp775	Ric8b
Dlgap1	Pwwp2b	Pde9a	Ccnk	Plekha8	Lrrc47
Foxk2	Tbce	Crebrf	Pdia4	Setd3	Nr1d1
Inpp4a	Rnf10	Pcdhb16	Afap1l2	Ppp1r37	Sec23a
Rnf157	Abcb8	Zc3h11a	Ezh1	Lrsam1	Casd1
Mapk8ip1	Pcdhb14	Chuk	0610010F05Rik	Arhgef37	Rad17
Dlg4	Fam13a	Polh	Ctnnal1	Gnl2	Arap1
Aco2	Ncbp1	R3hcc1l	Gle1	Zbtb20	2610008E11Rik
Ppargc1a	Elfn2	Plod1	Kcnc3	Zfp941	Mepce
Trim9	Nsf	Stt3b	Mgat5b	Vezt	Cstf3
Exoc6b	Samd4b	Fxr2	Kifc3	Mapk8ip1	Tril
Abr	Zfp7	Zfp60	Snrk	Zfp282	Kifc3
Usp6nl	Zbtb1	Sidt2	Rps6ka4	Sarm1	Pcdhb17
Ttc7b	Zc3h18	Arhgap42	Srrm1	Otud7b	Rbm26
Arhgef33	Cbl	Usp29	Rbm12b2	Pcdhga5	Gabbr2
Dlg2	Copg1	Cpeb2	Lpin1	Sh3rf1	Pgr
Hcn2	Gba2	Epb41l2	Map3k12	Ankrd35	Ankrd24
Pde5a	Mkl1	2018-03-06	Rabep1	Chrd	Ar
Dpp8	Sez6l	Mttp	Prpf40a	Prpf40b	Matr3
Wwp1	Prpf40a	Nedd9	Cherp	Atg9a	Pcdhga6
Ptpn4	Pld2	Sfmbt1	Pcdhga4	Ddhd1	Ankrd35
Stox2	Pcdhgb7	Sez6l	Otud7a	Gareml	Zfpm1
Dgkz	Trak1	Ccdc186	Slitrk4	Extl3	Prrt4
Pcdhgc3	Otud7b	Hspa4	Hspa4	Tnpo2	Gtf2ird2
Wiz	Atp6v0a2	Dag1	5330417C22Rik	Zc3h18	Pcdha12
Kif5c	Trim37	Aco1	Fbxo41	Rps6ka5	Coro7
Trim37	Rnf216	Inpp4b	Tdrd5	Chaf1a	Pacs2
Gm996	Snx19	Usp15	Pms1	Bcas3	Epas1
Pum2	Lonp1	Top3b	Lgr6	Ddr1	Snx13
Dlgap4	Sycp1	Manba	Mdga2	N4bp1	Aars2
Garnl3	Secisbp2	Amotl1	Safb	Pcdha9	Dse
Rapgef4	Ago4	Msh2	Prrt3	Wdr59	Hk1
Psd3	Atp9a	Dagla	Mtmr3	Pcdh17	Krba1
Clmn	Ankrd27	Cntn1	Myo1d	B4galnt4	Ephb6
Grid2ip	Taok2	Ccdc73	Lrig2	Spag5	Ssh1
Kif5a	Anks1	Ppp2r3a	Ipo7	Plch1	Llgl1
Cnksr2	Pop1	Krba1	Pcdh8	Rapgef1	Myo1e
Clec16a	Fam160a1	Ddb1	Farp1	Asap1	Amer1
Ogdh	Rabgap1	Tmem132e	Wdr6	Nol6	Smarcc2
Mprip	Phf20	Heg1	R3hdm2	Bmpr2	Trim33
Bmpr2	Fuk	Man2b2	Pcdh19	Ppp1r13b	Fam184a
Ank2	Ap3b1	E430025E21Rik	Phf12	Grid2ip	Psd
Ube3b	Gltscr1l	Upf1	Nup133	Kdm4b	Zmiz1
Zfr	Kank4	Parp1	Frmd4a	Herc3	Plekhm2
Cep126	Plekhg5	Tmem132a	Ap3b1	Tshz1	Stxbp5l
Fam120a	Tmf1	Trim24	Fnbp4	Herc4	Ppp1r26
Nckap1	1700017B05Rik	Plch1	Plekhm1	Tbc1d8b	Abtb2
Aff4	Lnpep	Cntn2	Smc5	Pop1	Gigyf1
Hipk2	Per2	Pdzph1	Zfp644	Zmynd8	Cadps2
Plcb4	Nhsl2	Phka2	Pkp4	Pom121	Atp8b2
Arhgap20	Fndc3a	Aff3	Trappc10	Trappc10	Ptpn21
Pkp4	Lamc2	Rc3h2	Cramp1l	Xpo5	Zmym6
Atp2b2	Cntnap4	Cyfip1	Tbcd	Cdan1	Cyfip1
Hipk1	Tbcd	Jarid2	Plcb1	Kcnma1	Scaf1
Kcnma1	Itsn1	Hr	Tbc1d9b	Ttbk2	Fkbp15
Ttbk2	Pcdh9	Gpr158	Ltbp3	Dhx8	Pkp4
Cyfip2	Sfi1	Ctr9	Col18a1	Rbm33	Stk36
Anks1b	Bms1	Hipk2	4930402H24Rik	Rexo1	Smc4
Dennd5a	Dennd5a	Glg1	Ppfia4	Iars	Itga11
Frmpd4	Pum1	Slc4a3	Stag2	Ints2	Ppfia1
Ttll5	Aff2	Setdb1	Plcb3	Sash1	Abl2
Usp31	Rfx7	Polr3a	Map3k5	Scaper	Tnik
Ncoa1	Cadps	Ncoa3	Golga3	Map3k1	Pnpla7
Uhrf1bp1l	Clasp1	Neo1	Rpap1	Nrk	Tmem2
Lmtk2	Simc1	Ibtk	Adgrl1	Nup153	Cadps
Shank2	Ppip5k1	Zcchc6	Camsap2	Nphp4	Fam21
Arhgap35	Ikbkap	Ptprk	Pds5b	Fam135b	Med14
Arhgap5	Smarca2	Adgrb1	Kdm5c	Map3k4	Hecw1
Ralgapb	Arhgef12	Usp32	Nrxn2	Robo2	Scrib
Rb1cc1	Ncapd3	Kdm6b	Frmpd1	Nwd1	Slit2
Nisch	Eprs	Zmym4	Robo2	Uggt1	Usp32
Sphkap	Arhgef11	Ralgapb	Topbp1	Eif2ak4	Mapkbp1
Kif1a	Pik3c2a	Cdc42bpb	Abca3	Phrf1	Ptpn23
Arap2	Col4a6	Rlf	Cul7	Phlpp1	Mast2
Rictor	Ankrd26	Mon2	Cltc	Bcorl1	Prdm2
Wnk3	Zswim8	Lamb2	Ltn1	Lmo7	Mllt4
Ank3	Kat6b	Ubr2	Mllt4	Arap2	Rictor
Cdc42bpa	Nwd2	Kndc1	Ankrd26	Brwd3	Tnrc6b
Marf1	Ltn1	Lmo7	Qser1	Obsl1	Kdm5a
Arfgef1	Thada	Dennd4a	Nav1	Mcm3ap	Tanc2
Myo5a	Lrp4	Nav1	Sbf1	Scn8a	Lrp4
Zfp106	Plxna4	Pdcd11	Plxna1	Col5a1	Myo9b
Akap11	AI314180	Btaf1	Chd5	Baz2a	Sbf2
Ank1	Prr14l	Myh9	Eml6	Plxna1	Casp8ap2
Ttc3	Dicer1	Myh14	Ubr3	Scn1a	Tcf20
Chd3	Heatr1	Nup214	Pcnx2	Arhgap32	Dock3
Ralgapa1	Cacna1c	Dscam	Atg2b	Tnc	Prr12
Arhgap32	Prr12	Ralgapa1	Kif26b	Chd3	Agrn
Wnk1	Scn2a1	Fancm	Mpdz	Cacna1c	Heatr5a
Shank1	Myo7a	Cad	Med12l	Ncor2	Shank1
2610507B11Rik	Golga4	Dido1	Svil	Prrc2b	Arid1b
Cacna1g	Dido1	Med12l	Cad	Apc2	Cacna1b
Akap6	Med13l	C2cd3	Usf3	Cacna1b	Dnajc13
Sptbn1	Sptbn2	Ep300	Sptbn2	Sec16a	Rif1
Sptbn2	Ankrd17	Ncor1	Nbas	Crebbp	Fam208b
Ncor1	Hivep2	Ankrd17	Cep250	Hivep2	Ankrd17
Map1b	Sec16a	Cnot1	Zfp462	Prpf8	Abca2
Sptan1	Bdp1	Jmjd1c	Pcnx	Ttc28	Igf2r
Usp9x	Chd8	Bahcc1	Mtor	Fasn	Tln2
Itpr1	Nipbl	Megf8	Pdzd2	Pdzd2	Map1a
Map1a	Pdzd2	Tenm2	Tenm3	Chd6	Chd6
Nf1	Bptf	Pcnt	Zzef1	Prrc2c	Ash1l
Apc	Ep400	Zzef1	Chd7	Ep400	Nbea
Nbea	Tnrc18	Prrc2c	Prrc2c	Tnrc18	Chd9
Dmxl1	Trio	Prune2	Dmxl1	Htt	Syne1
Trio	Prune2	Mga	Ranbp2	Dmxl1	Dmxl2
Htt	Cep350	Bod1l	Trio	Bod1l	Fry
Unc80	2410089E03Rik	2410089E03Rik	Golgb1	Alms1	Celsr3
Usp34	Svep1	Wdfy3	Spen	Spen	Svep1
Dmd	Dmd	Dmd	Lyst	Akap9	Vps13c
Huwe1	Vps13d	Huwe1	Fat2	Fat2	Huwe1
Pclo	Fat4	Pclo	Fat4	Birc6	Pclo
4932438A13Rik	4932438A13Rik	4932438A13Rik	Ryr1	Ryr1	Ryr1
Macf1	Macf1	Ubr4	Macf1	Ubr4	Macf1
Dst	Dst	Dst	Dst	Dst	Dst

### Sheet: GC targets CDS length matched
Table S6B: Generation of 5 control,CDS length-matched datasets for GC target list
Gene.set	length_matched1	length_matched2	length_matched3	length_matched4	length_matched5
Rbbp6	Cks2	Trappc6b	Myeov2	Gskip	Rnf122
Ttr	Vamp1	2310009B15Rik	Atp6v1f	Mrpl53	Zfp971
Tpt1	Rnf126	Nkain1	Amn1	Ing2	Mtap
Fth1	Prrt1	Mif4gd	Tpgs1	Vps37d	Ufsp1
Ptgds	Haus2	Bcl2l2	Phb	Tmem101	Jam3
Acer3	Klf6	Fam173a	Ccdc53	Lin7a	Arl4a
Car10	Mrpl46	Cfl2	Zfp239	Necap1	Arf3
Cab39	Tom1l2	Csnk2a2	Adat3	Trit1	Sh3yl1
Rp2	Orc4	Stard7	Smad5	Ddx19b	Ispd
4930453N24Rik	Scrn1	Tomm40	Snapc1	Thnsl2	E2f4
Clvs1	Fam102a	Tuba1a	Syne4	Mrps9	Zfp879
Ndrg2	Igsf21	Rad51	Fen1	Ppm1f	Slc29a2
Mapk1	H2afy	Gramd3	Ccz1	Pbx2	Gpr173
Zdhhc2	Eno2	Tmem206	Wdsub1	Ei24	Stoml1
Rmnd5a	Nipa2	Ddx49	Cacnb4	Fkbp5	Rbmxl1
S100pbp	BC003331	St8sia5	Lsm11	Tubb6	Zfp773
Pten	Pak1ip1	Zbtb9	Rbmx	Htra2	Gria4
D130040H23Rik	Rad23a	Dhrs13	Gipc1	Acp6	Glrb
Fam175a	Gria4	Tmem120b	Prrt2	Mgat2	Blmh
Faxc	Gabpb2	Cab39	Aup1	Pabpc5	Zkscan4
Lamp2	Lrrc56	Dcps	Krr1	Zfp72	Vps26b
Nfib	Zic3	Scrn1	Btbd6	Parvb	Nono
Elk4	Ptcd2	Etfa	Trabd	Letm2	Khdrbs2
Ppp2r2c	Dnajb4	Dhdds	Upf3a	Cryzl1	Wdr92
Sgce	Cdk14	Htra1	Hgh1	Akt3	Sil1
Gabra6	Fam53a	Adh5	Letmd1	Spryd3	Fars2
Slc46a3	Acaa1a	Ctbp2	Srek1	Gpr68	Adh5
Cdk8	Clk4	Rbbp7	Blzf1	Gorasp1	Mettl8
Map2	Syt5	Pdik1l	Slc29a2	Tmem184b	Haus4
Smad2	Poglut1	Fars2	Fbxo25	Cdc37	Celf1
Chn2	Etf1	Chrm2	Cacng8	Kcns2	Casq2
Cacnb4	St3gal2	Peli1	Pknox2	Tor1b	Slc46a1
Akt3	Shtn1	Aldh3a2	Cnr1	Map2	Rtn4r
Ddx6	Mypop	Nptxr	Scrn2	Pard6g	Xndc1
Cdc14b	Eif3e	Pdia6	Ciao1	Actg1	Alkbh5
Tmem161b	Syt4	Gna13	Wtap	Gnai3	Bhlhe22
Syt9	E2f1	Acot2	Tbc1d14	Thoc6	Snx4
Gpbp1	Wwox	Dlst	Idh3b	Pygo2	Ttc19
Zfp207	Grina	Psmc6	Tefm	Slc35a2	Neu2
Cdk16	Rgp1	Oxsm	Rnf25	5730455P16Rik	Cipc
Nfia	Nf2	Tbl1xr1	Eya3	Hexb	Nxf1
Lrrtm2	Rnf220	Dpysl2	Cdkl3	Etfdh	Eif4b
Fus	Cerkl	Galns	Zbtb18	Mllt3	Zbtb3
Cdk17	Arsa	Tmem62	Gtf2h1	Zfp384	Hap1
Smad4	Dcp1a	Lbr	Galns	Hspd1	Pigq
Chst15	Zfp408	Slc22a4	Dmwd	Rnf145	B4galnt1
Nrxn3	B3galnt2	Lgi2	Glyr1	Rap1gds1	Mapkap1
Shoc2	2810021J22Rik	Hspa1a	Maob	Zfp280b	Hspd1
Stxbp1	Slc9a8	Ahcyl1	Wdr1	Ttc8	Mpp6
Wac	Cttn	Tmem108	Zfp109	Cspg5	Wdr76
Zc3h14	Fzd1	Tbc1d17	Acbd3	Uap1l1	Bag3
AW554918	Plk5	Tjap1	Sqle	Hap1	Rspry1
Lpp	Zfp81	Ccdc181	Shisa6	Plk5	Ahcyl1
Fbxl4	Dnajc2	Syncrip	Enthd2	Cpne9	Syvn1
Tmem184c	Pgm2	Galnt7	9530077C05Rik	Ocln	Tbccd1
Crebrf	Zfp955b	Impdh1	Crat	Gdpd5	Cfap97
Picalm	Nr2c2	Galnt9	Dclk2	Cfap97	Bin1
Zfp800	Yes1	Optn	Zyx	Atg16l1	Ddx17
Akap10	Rad18	Zfp69	Impdh2	Plrg1	Wrnip1
Zbtb20	Hunk	Dpy19l3	Padi2	Epc1	Frmd4a
Dym	Smek1	Dvl1	Lrrc49	Il4ra	Alox8
Dlgap1	Gls	Git2	Dym	Dpp10	Samd4b
Dennd1b	Tbc1d12	Pcif1	Gprin3	Jade3	Ppp1r37
Gab1	Ndc1	Cog4	Dyrk1a	Usp6nl	Qars
Slc9a7	Cnot10	Atxn1l	Acss2	Zfp458	Prkcb
Zfp280c	Tspyl2	Ggnbp2	Lzts2	Prkcb	Mphosph10
Krit1	Ptpdc1	Tmco3	Ppm1e	Pibf1	Mtmr12
Prkce	Zfp235	Zfp27	Fbxo34	Efr3a	Ddx1
Suz12	Nek4	Dpp6	Pde8b	Reps1	Trappc12
Zyg11b	Gucy1a3	Plekhh3	Tbc1d12	Sarm1	Clcn4
Snrk	Nol11	Vac14	Larp4	Brsk1	Rnf10
Lin54	Abcg1	Dach1	Taf5	Mybl1	Tbc1d15
Zfp458	Fchsd1	Fbxl17	Kbtbd7	Rps6ka4	Bbs12
Dyrk1a	Gbe1	Furin	Csde1	Ap4b1	Gys1
Qrich1	Sema4a	Slc44a2	Xpnpep1	Comp	Dpp6
Lrch3	Nufip2	Adrbk2	Scfd2	Brd3	Cdh20
Sp3	Eef2k	Acsl1	Ssrp1	Exoc3	Fgd4
Cdh7	Pak7	Top1	Uvrag	Hook3	Ccdc157
Cdh18	Plcd3	Sec23a	Raver1	Dgkb	Mid2
Mfsd6	Exoc6b	Rad17	Mid2	Sun2	Plcd3
Zfp148	Traf7	Foxk1	Snx29	Fam193b	Bcl6
Reps1	Iqce	Slc6a5	Uhrf2	Slc6a15	Ahr
Ppargc1a	Eif2b5	Mcm5	Usp10	Rnf169	Ttll11
Sgip1	Ctage5	Psd2	Hps4	Dmtf1	Zc3h11a
Fam171b	E4f1	Ext2	Slc9a1	Clcn3	Lrrc41
Rsbn1l	Vps51	Clpb	Atp2c1	Cog2	Zfp235
Ntrk3	Pomt2	Plod1	Ncdn	Xrcc5	Dnajc14
Tmtc2	Rab3gap1	6330408A02Rik	Cenpc1	Pcdhga1	Pcdha10
Hif1a	Map6	Mical3	Ddx24	Cnnm1	Unc5b
Pan3	Fgd1	Cask	Znrf3	Zbtb4	Lig1
Ube3a	Ice2	Pcdhgc3	Npepps	Zfp281	Stat2
Clock	Inpp4b	Kank2	Lonp1	Pacs1	Ccdc66
Ndst3	Faap100	Prrt3	Tgfbr3	Ercc4	Usp29
Zhx1	Pik3c3	Dlgap3	Nedd4	Cpeb2	Sec23ip
Bbs9	Dzip3	Atp2a3	Zhx2	Mib2	Vldlr
Nedd4	Rfx1	Ago4	Map3k12	Grm3	Pan3
Dpp8	Pcdhga12	Ndst2	Trappc9	Unc45a	Zc3h3
Rbbp8	Klhl29	Spata5	Tut1	Ftsj3	Dcaf6
Dlg1	Lrp12	Cwf19l2	Pcdhga2	Ccdc136	Map1s
Eif4g2	Inpp5b	Pitpnm3	Ror1	Pcdha2	Osbp2
Grik2	Pcdhga8	Kcnq2	Zfp729a	Zc3h12c	Aars
Trak2	Garnl3	Strip2	Ephb2	Rasa3	Pcdhgb2
Ptpn4	Whrn	Vps54	Dcaf6	Map6	Gprin1
Cdkl5	Nefm	Map3k13	Map1s	Haus6	Rasa2
Kif5c	Sema4d	Zbtb4	Zxdc	Aldh1l2	Recql5
Kansl1l	Ciz1	Haus6	Smg8	Zfp26	Urgcp
Aak1	Pdcd6ip	Jade1	Hif1a	Vps11	Adamts4
Kif5b	Hcn2	Ptchd1	Ddx21	Cdh2	Fgfr2
Vps54	Dgkq	Copg1	Ddx54	Hnrnpul1	Lrrc8d
Zfp280d	9030624J02Rik	Ankrd24	Rbm25	Sfmbt1	Hcn2
Nedd4l	Esco1	Magee1	Ptchd1	Agap3	Ankrd35
Srbd1	Sec23ip	Zmiz2	Ttc7b	Pygm	Wdr44
Pum2	Tubgcp2	Pcdh20	Inpp5b	Pcdhga10	Pcdhga3
C2cd5	Ctnna1	Cep120	Dnm1	Dnm2	Grik2
Rapgef4	Rusc1	Zfp281	Cdh4	4933427D14Rik	Zhx3
Lnpep	Sugp2	Specc1l	Atp13a2	Sema6a	Taok2
Kif5a	Ipo9	Helq	Cnksr2	Zfp318	Ano8
Cnksr2	Fmnl2	Fnbp4	Cep126	Ppp2r3a	Slc4a10
Plekhm2	Tmem132e	Sh3pxd2a	R3hdm2	Atp1a2	Myo1c
Kansl1	Zfp619	Rbm6	Ret	Fnip2	Ogdh
Zfp532	Plch1	Kdm4c	Hps5	Usp48	Slc4a4
Bmpr2	Man2a2	Farp2	Zscan20	Vcl	Taok1
Ipo7	Cacna2d2	Tdrd7	Lig3	Kif1c	Cep126
St18	Ino80d	Gldc	Ube3b	A830010M20Rik	Wdhd1
Rtn4	Usp28	Iars2	Skiv2l2	Adcy2	Dhx37
Ank2	Rnf40	Limch1	Ap3b1	Lig3	Rbm27
Pik3ca	Usp48	Cep135	Morc2a	Srebf2	Dhx36
Zmiz1	Srgap2	Cntn6	Adcy3	Erc2	Farp2
Zfr	Man2b1	Cacna2d1	Grid2ip	Epha8	Itga6
Gltscr1l	Pop1	Cep126	Srebf2	Kdm4c	Zfp865
Nfatc3	Limch1	Kdm4a	Ddx46	Ap3b1	Crim1
Ncoa6	Farp1	Ahi1	Smarca5	Zbtb11	Xpo7
Slc4a4	Cep126	Mical2	Helq	Hip1	Mbtps1
Xpo7	Sall2	Herc3	Btbd11	Kdm4b	Srebf2
Srgap3	Luzp1	Rps6kc1	Man2a2	Mms19	Ino80d
Stxbp5	Tmem132a	Tbc1d8b	Fnip1	Nfatc3	Herc4
Adcy1	Jak2	Ppp1r26	Pold1	Pcdh10	Spag5
Nckap1	R3hdm1	Ipo5	Ipo5	Ccar1	Ranbp6
Maml3	Atp13a2	Zscan20	Cacna2d1	Ipo7	Dis3l
Smg7	Man2a1	Fan1	Zfp619	Slc4a4	Uba6
Aff4	Xpo4	Slc12a4	Rps6kc1	Zfp729b	Atp9b
Stxbp5l	Topors	Ofd1	Clip2	Kdm4a	Usp8
Plcb4	Zmym6	Dhx8	Dgkd	Irs2	Usp19
Rc3h2	Pcnx4	Plekha5	Pcdh11x	Ppfia2	Rims1
Pkp4	Zswim5	Tyk2	Scap	Nckap5l	Atxn2
Hipk3	Zfp592	Scaf8	2010300C02Rik	Zfp804a	Adamts3
Pcdh9	Dennd5b	Irs1	Trappc10	Zcchc2	Plcb4
Hipk1	Taf2	Edrf1	Atp2b2	Wapl	Stag2
Uty	Zeb2	Ehbp1	Stag2	Adgra3	Glg1
Zeb2	Plcb1	Cfh	Diaph1	Fkbp15	Smc4
Agtpbp1	Ankfy1	Brd1	Hr	Ehbp1	Ttbk2
Nfat5	Ap3d1	Polg	Adamts3	Zswim5	Gse1
Ttbk2	Atp2b3	Sptbn4	Zfp423	Phka1	Adcy6
Cyfip2	Tnks2	Inppl1	Tjp2	Cdk12	Myt1
Anks1b	Mink1	Atp8b2	Fndc3a	Plekha5	Cntnap5b
Rasgrf1	Atp2b4	Phka2	Il16	Pds5a	Cdan1
Emsy	Ltbp3	Dhx38	Tcof1	Ift122	Lars
Plekha5	Atp8b2	Pcdh9	Ttc17	Nfasc	Nup98
Clasp2	Timeless	Ssfa2	Cand1	Slc4a2	Dsel
Dennd5a	Cntnap2	Zfp687	Ppfia1	Atp13a3	4930402H24Rik
Zfp644	Plcg1	Nrcam	Ube4b	Raph1	Atp2b1
Zfp521	Rims1	Pcnx4	Adgra3	Rexo1	Zbtb38
Ubn2	Lamb3	Rims1	Plekha6	Atxn2	Dennd5b
Ptprj	Pogz	Arhgef10	Wrn	Pik3r4	Rptor
Zmym2	Mtus2	Yeats2	Npat	Ncoa1	Usp31
Ncoa1	Wdr19	Dhx57	Rock2	Rpap1	Pola1
Fyco1	Mbd5	Grin2a	Abcc12	Med14	Arhgef40
Med14	Nos1	Atrn	Acin1	Zcchc6	Adgrl1
Pds5b	Atad2b	Polr3a	Nup155	Golga3	Rpap1
Erbb2ip	Caskin1	Mybbp1a	Nktr	Cpd	Lrrc16a
Uhrf1bp1l	Brd4	Ptprg	Bcl9	Cdk13	Adgra2
Rfx7	Simc1	Insr	Med14	Rrbp1	Polr3a
Atad2b	Ift140	Baz1b	Trpm3	A2m	Npat
Grin2a	Gapvd1	Tmem94	Uhrf1bp1	Adgra2	Tns3
Camsap2	Vps8	Sbno2	Dhx9	Tecpr2	Shank2
Nrxn1	Rptor	Ptprm	Tnik	Smg6	Ythdc2
Arhgap5	Adgrl3	Zfyve16	Smarca2	Gltscr1	Adgrl3
Fam135a	Usp32	Dnmbp	Adgrl3	D930015E06Rik	Neurl4
Ralgapb	Topbp1	Rb1cc1	Nisch	Prex2	Plxnc1
Rims2	Arhgap5	Robo1	Abcc10	Adgrb1	Cep170b
Fmn2	Dot1l	Lrp6	BC005561	Ncapd3	Depdc5
Nisch	Cep170	Zfp608	Rb1cc1	Adgrl3	Nacad
Usp32	Camsap1	Ptprd	Rere	Prex1	Ralgapb
Sphkap	Fam193a	Eif4g1	Cep170	Adgrb3	Tulp4
Cltc	Ift172	Focad	Kif13a	Kat6b	Supt6
Pik3c2a	Sipa1l1	Supt6	Rlf	Qser1	Phlpp1
Kif1a	Pik3c2a	Myo18a	Zc3h13	Arid2	Sipa1l1
Pbrm1	Cdc42bpa	Ubr1	Phlpp1	Shprh	Sipa1l2
Ank3	Arap2	Abca3	Mon2	Bcorl1	Ank3
Cdc42bpa	Tnks1bp1	Tubgcp6	Zfp646	Bcor	Marf1
Peak1	Cdk5rap2	Tet3	Kdm3b	Nalcn	Zfp236
Marf1	Zc3h13	Zswim8	Atad5	Prdm2	Zfp142
Kif1b	Zswim8	Kndc1	Akap12	Wnk3	Zc3h13
Arfgef1	AI314180	Eml5	Mia3	Helz	Znfx1
Myo5a	Tanc2	Dock1	Crocc	Chd4	Wdr81
Kmt2e	Plxna1	Plxna3	Lamb1	1110037F02Rik	Pdcd11
Ubr3	Col27a1	Dennd4c	Baz2a	Zfp638	Scn8a
Akap11	Parp4	Psme4	Zfp106	Plxnd1	Polr2a
Arhgap21	Lamb1	Plxna2	Plxna3	Myo9b	Col27a1
Exph5	Myh9	Eml6	Chd5	Myh10	Psme4
Prr14l	Scn8a	Ubr3	Ubr3	Plxnb2	Tnrc6a
Ttc3	Lrp4	Kmt2e	Eml6	Ttc3	Btaf1
Pcm1	Tnc	Pcnx3	Dscam	Trip12	Cacna1c
Dock3	Ckap5	Atg2b	Arhgap32	Dock7	Ralgapa1
Ckap5	Baz2b	Kat6a	Cad	Pi4ka	Dock3
Ankrd12	Prr12	Abca7	Dock11	Cacna1c	Mpdz
Dock9	Mpdz	Dscam	Wnk1	Wnk1	Heatr1
Ralgapa1	Snrnp200	Nup205	Snrnp200	Heatr5a	Wnk1
Wnk1	Smchd1	Arhgap32	Son	Son	Pcm1
Med13	Gon4l	Abca1	Golga4	Sptb	Arid1a
Unc13c	Dido1	Arid1b	Usf3	Cacna1g	Dnajc13
Usf3	Med12	Urb1	Dnajc13	Zfp407	Abca1
Prrc2b	Ascc3	Cacna1b	Shank1	Med13l	2610507B11Rik
Prpf8	Dopey1	Ep300	Ttc28	Crebbp	Cnot1
Sptbn1	Cep290	Cnot1	Atrx	Zdbf2	Map1b
Cnot1	Sec16a	Pcnx	Crebbp	Nbas	Sec16a
Ep300	Igf2r	Nav3	Notch2	Cep290	Tpr
Rif1	Notch2	Ncor1	Ankrd17	Cep250	Sptan1
Hivep2	Sptbn2	Sptan1	Map1b	Atrx	Spg11
Crebbp	Sptan1	Sptbn2	Acaca	Bdp1	Igf2r
Ncor1	Hivep2	Ankrd17	Abca2	Spg11	Hivep3
Map1b	Fam208b	Spg11	Spg11	Armcx4	Sptbn1
Sptan1	Armcx4	Sec16a	Cnot1	Acaca	Ep300
Usp9x	Tep1	Srrm2	Jmjd1c	Lrrk2	Bahcc1
Srrm2	Ankrd11	Igsf10	Bahcc1	Ankhd1	Chd8
Myo9a	Myo9a	Usp9x	Flnb	Setd2	Setx
Tenm1	Tenm3	Tenm1	Tenm2	Tenm1	Ubr5
Itpr1	Nsd1	Tenm3	Nbeal2	Nbeal1	Tenm3
Nipbl	Itpr3	Tenm2	Hivep1	Nipbl	Tenm2
Nf1	Zzef1	Chd9	Ash1l	Trank1	Nbea
Apc	Pcnt	Celsr2	Bptf	Tnrc18	Celsr2
Prrc2c	Nf1	Nf1	Celsr2	Ash1l	Chd7
Chd9	Bptf	Bptf	Lrba	Pcnt	Pcnt
Nbea	Nbea	Chd7	Tnrc18	Bptf	Prrc2c
Ash1l	Celsr2	Ep400	Prrc2c	Nbea	Nf1
Syne1	Prune2	Prune2	Dmxl1	Bod1l	Lama2
Dmxl1	Syne1	Syne1	Lama2	Ranbp2	Htt
Fry	Dmxl1	Htt	Trio	Cep350	Atm
Mga	Rev3l	Fryl	Fry	Fry	Trio
Ranbp2	Fry	Ranbp2	Ranbp2	Fryl	Dmxl2
Dmxl2	Dmxl2	Lama2	Dmxl2	Rev3l	Rev3l
Vps13a	Unc80	Srcap	2410089E03Rik	Golgb1	Brca2
Alms1	Alms1	Unc80	Golgb1	Celsr3	Golgb1
Unc80	Srcap	Vps13a	Vps13a	Brca2	Alms1
Wdfy3	Usp34	Zfhx4	Csmd2	Csmd1	Spen
Usp34	Svep1	Csmd1	Usp34	Smg1	Wdfy3
Smg1	Smg1	Wdfy3	Zfhx4	Zfhx4	Zfhx4
Bsn	Bsn	Vps13b	Trrap	Trrap	Kmt2a
Fat2	Huwe1	Fat2	Fat2	Vps13d	Dnah11
Huwe1	Vps13d	Gm15800	Vps13d	Huwe1	Gm15800
Gm15800	Fat2	Huwe1	Gm15800	Dnah11	Fat2
Dync1h1	Lrp1	Fat1	Dync1h1	Dync1h1	Fat1
Mycbp2	Mycbp2	Mycbp2	Mycbp2	Mycbp2	Mycbp2
Pclo	Ryr2	Ryr2	Herc2	Herc2	Pclo
Birc6	Herc2	Ryr3	Kmt2c	Birc6	Herc2
Kmt2c	Ryr3	Birc6	Ryr3	Ryr2	Ryr3
4932438A13Rik	4932438A13Rik	4932438A13Rik	4932438A13Rik	4932438A13Rik	4932438A13Rik
Macf1	Macf1	Macf1	Ubr4	Macf1	Ubr4
Dst	Dst	Dst	Dst	Dst	Dst
