## Supplementary material for "FMRP binding to a ranked subset of long genes is revealed by coupled CLIP and TRAP in specific neuronal cell types": Table S8

### Sheet: PC upstream regulators
© 2000-2018 QIAGEN. All rights reserved.
Upstream Regulator	p-value of overlap	Target molecules in dataset
DMD	1.02e-07	ARHGAP20,CDC42BPA,CYFIP2,DGKZ,DMD,KCNMA1,Nisch,PPARGC1A,TTC7B,TTLL7
ESR1	8.68e-07	ANK3,APC,BMPR2,CDC42BPA,CYFIP2,DLG2,GNB1,HIPK2,KCNMA1,MAP1B,MAP2,NCKAP1,NCOA1,NF1,PPARGC1A,PTEN,PTPN4,RICTOR,SHANK2,SPTAN1,SPTBN1,TRIO,TTR,WNK1
MKNK1	2.67e-06	Ank2,APC,CAMK2A,KIF5A,MAP1B,MYO5A,TTC3
BDNF	4.2e-06	Ank2,APC,CAMK2A,ITPR1,KIF1A,KIF5A,MAP1B,MYO5A,PTEN,SBK1,TTC3
MAPT	2.88e-05	ACO2,Ank2,CYFIP2,DLG4,MAP1A,MAP1B,MAP2,PCLO,SPTAN1
topotecan	0.000122	CHD3,CSNK1G2,EXOC6B,FRMPD4,KCNMA1,NBEA,PUM2
NFASC	0.000159	ANK3,KIF5A,KIF5C
FMR1	0.000264	CAMK2A,DLG4,MAP1B,PCLO
APP	0.000426	ACO2,Ank2,APC,ATP2B2,CYFIP2,DLG4,GNB1,HIPK2,MAP1B,MAP2,NCOA1,NF1,SPTAN1,TTR,WNK1
Ngf	0.000429	HTT,MAP1A,MAP2,TTLL7
SPTBN4	0.000523	Ank2,ANK3
HTT	0.000609	ATP2B2,CAMK2A,CYFIP2,DLG4,HTT,HUWE1,ITPR1,MAP2,MPRIP,PPARGC1A,PPP1R16B,SPTAN1,SPTBN2
mGLUR Group I	0.000729	CAMK2A,DLG4
DLG1	0.000729	APC,PTEN
EPB41	0.000729	Ank2,SPTAN1
HDAC4	0.000747	CAMK2A,CNKSR2,CYFIP2,DLG2,NBEA
FANCC	0.000779	DLG2,MAP1B,MAPK8IP1,PCLO
lenalidomide	0.00092	CNKSR2,HIPK2,ITPR1,KCNMA1,PTEN,USP9X
FSH	0.000934	ARHGAP35,BMPR2,CDK14,CDK16,CYFIP2,FOXK2,GNB1,ITPR1,PTEN
SHANK3	0.000968	DLG4,PCLO
ROR1	0.00124	MAP1B,MAP2
CRTC1	0.00154	PPARGC1A,PTEN
ADAM10	0.00185	CAMK2A,DLGAP1,HIPK1,TRIM9
NCKAP1L	0.00188	Ank2,ANK3
AGRN	0.00188	MAP1B,MAP2
CAMK2A	0.00225	CAMK2A,DLG4
FAS	0.00231	ARAP2,CSNK1G2,DGKZ,INPP4A,ITPR1,MYO5A,SPTBN1,WNK1
PSEN1	0.00261	ACO2,Ank2,CLEC16A,CYFIP2,DLG4,GNB1,MAP2,SPTAN1
OGT	0.00279	ACO2,OGDH,PPARGC1A
mGluR	0.00307	DLG4,MAP1B
camptothecin	0.00376	ARAP2,CSNK1G2,DGKZ,INPP4A,ITPR1,MAPK8IP1,MYO5A,PTEN,SPTBN1,WNK1
methylselenic acid	0.00411	CDK16,MAP1B,NCOA1,PLCB4,PTEN,RAPGEF4
Lh	0.00496	ARHGAP35,CDK14,CDK16,CYFIP2,GNB1,ITPR1
PARG	0.00509	ITPR1,RAPGEF4
beta-estradiol	0.00547	AFF4,ANK1,ANKS1B,APC,ATP2B2,BMPR2,CACNA1G,CAMK2A,CDC42BPA,DLG2,DLG4,GNB1,KIF1A,MAPK8IP1,NCOA1,NCOR1,OGDH,PTEN,SBK1,SPTAN1,TTR
carbonyl cyanide p-(trifluoromethoxy)phenylhydrazone	0.00567	ITPR1,PPARGC1A
nicotinamide-beta-riboside	0.00597	PPARGC1A
pregnanolone	0.00597	MAP2
AMG-9810	0.00597	PPARGC1A
SLC4A5	0.00597	SPTBN1
OTUD3	0.00597	PTEN
TNRC6B	0.00597	PTEN
FAF2	0.00597	NF1
PTENP1	0.00597	PTEN
2700046G09Rik	0.00597	PTEN
MAP1B	0.00597	MAP1A
PAIP2	0.00597	CAMK2A
EMILIN1	0.00597	PTEN
CCT3	0.00597	HTT
GW 6471	0.00597	PPARGC1A
SUPT4H1	0.00597	HTT
DYNC1H1	0.00597	HTT
ANK2	0.00597	SPTBN1
BGLT3	0.00597	PTEN
betel quid extract	0.00597	MAP2
dihydroxyphenylethylene glycol	0.00597	MAP1B
ergothioneine	0.00597	MAP2
E-64c	0.00597	MAP2
Calmodulin	0.00637	DLG4,DOC2B,HTT
TP53	0.00703	ACO2,ANK1,APC,ARAP2,ARHGAP5,CDC42BPA,CHD3,CYFIP2,DLGAP1,FAM120A,HTT,INPP4A,KCNMA1,PTEN,RB1CC1,TRIO,USP9X,WWP1
ANXA7	0.00819	APC,ITPR1,PTEN
NMDA Receptor	0.00825	CAMK2A,DLG4
NGF	0.00831	DLG4,HTT,MAP2,PTEN,TRIO
benzyloxycarbonyl-Leu-Leu-Leu aldehyde	0.0111	CAMK2A,DLG4,DMD,HTT,NCOR1,PTEN
ATXN1	0.0113	INPP5A,ITPR1
Creb	0.0114	ANK3,CLMN,HTT,NF1,PPARGC1A,TMEM184C
KCP	0.0119	PPARGC1A
soraphen-A1alpha	0.0119	RICTOR
SLC25A33	0.0119	PPARGC1A
NEFL	0.0119	MYO5A
OSTN	0.0119	PPARGC1A
EHD3	0.0119	CACNA1G
Dst	0.0119	MAP2
DRP2	0.0119	DMD
cyclic des-acyl ghrelin (6-13)	0.0119	PPARGC1A
PSB-1115	0.0119	PDE5A
pegademase bovine	0.0119	PDE5A
Histone h4	0.0121	KIF1A,KIF5C,NF1,SHANK2
P2RY14	0.0121	Ank2,ITPR1
mir-132	0.0121	ARHGAP32,PTEN
epoxomicin	0.0129	DMD,HTT
EGR2	0.0132	MAP2,MAPK8IP1,PCDHGC3,RALGAPA1
CDK5	0.0138	KCNMA1,MAP2
NFATC4	0.0147	ITPR1,PTEN
CASP3	0.0147	HTT,PTEN
mir-10	0.0149	APC,BMPR2,NF1
RAD21	0.0156	BMPR2,PCDHGC3
CRTC3	0.0178	PPARGC1A
GLDN	0.0178	ANK3
ACOT11	0.0178	PPARGC1A
DTNB	0.0178	DMD
NRCAM	0.0178	ANK3
HAO1	0.0178	PPARGC1A
miR-10a-5p (and other miRNAs w/seed ACCCUGU)	0.0178	NF1
CALM1 (includes others)	0.0178	HTT
NPTX1	0.0178	DLG4
SLN	0.0178	PPARGC1A
MAP3K9	0.0178	MAPK8IP1
GNG7	0.0178	GNB1
KCNQ2	0.0178	DLG4
CACNA2D1	0.0178	CACNA1G
Ank2	0.0178	SPTBN1
MAGI2	0.0178	PTEN
PLK3	0.0178	PTEN
TCP1	0.0178	HTT
Cacnb1	0.0178	CACNA1G
SKF-83959	0.0178	MAP2
rilmenidine	0.0178	HTT
glyphosate	0.0178	ITPR1
mono-(2-ethylhexyl)phthalate	0.018	ACO2,HIPK2,OGDH,PPARGC1A
ethanol	0.0184	ANKS1B,MAP1B,MAP2,PPARGC1A,PTEN,SPTBN1,TTC3
daidzein	0.0199	NCOA1,NCOR1,OGDH
ELOVL5	0.0216	PPARGC1A,RICTOR
FOXA3	0.0216	PPARGC1A,TTR
Mitochondrial complex 1	0.0237	PPARGC1A
natriuretic peptide derivative	0.0237	PPARGC1A
HCAR1	0.0237	PPARGC1A
TRIM65	0.0237	PTEN
GALNS	0.0237	MAP2
MBNL1	0.0237	PTEN
RPS11	0.0237	PTEN
BOK	0.0237	ITPR1
PTP4A2	0.0237	PTEN
RPS5	0.0237	PTEN
MME	0.0237	MAP2
RPS18	0.0237	PTEN
RPL5	0.0237	PTEN
TBPL1	0.0237	NF1
HSF1	0.0247	CHD3,NCOR1,SPTAN1,TTR
SIRT1	0.0247	KIF1A,KIF5C,LMTK2,NF1,PPARGC1A,SHANK2
mir-133	0.0273	HCN2,RB1CC1
IRS2	0.0273	DLG4,PPARGC1A
Foxp1	0.0273	PPARGC1A,SPHKAP
MYOD1	0.0273	DMD,PPARGC1A,SBK1,SPTBN1
mir-1	0.0283	AKAP11,CDK14,HCN2
miR-133a-3p (and other miRNAs w/seed UUGGUCC)	0.0284	HCN2,RB1CC1
Nfatc	0.0295	PPARGC1A
C9orf116	0.0295	PTEN
ZBED1	0.0295	CHD3
ZNF536	0.0295	MAP2
ACOT13	0.0295	PPARGC1A
farletuzumab	0.0295	RICTOR
MYBBP1A	0.0295	PPARGC1A
WSB1	0.0295	HIPK2
UTRN	0.0295	BMPR2
ABCC9	0.0295	PPARGC1A
EEF2K	0.0295	MAP1B
NDFIP2	0.0295	PTEN
GNG13	0.0295	GNB1
RSU1	0.0295	ARHGAP5
Foxe3	0.0295	TTR
RPS12	0.0295	PTEN
RPS15	0.0295	PTEN
trimetazidine	0.0295	PPARGC1A
NR3C2	0.0317	CYFIP2,MAP2,RAPGEF4
L-glutamic acid	0.0331	MAP1B,MAP2,PPARGC1A
MAP4K4	0.0338	ACO2,OGDH,PLCB4
EPAS1	0.0347	CNKSR2,DMXL1,ITPR1,RB1CC1
olomoucine	0.0353	MAP2
Tcf 1/3/4	0.0353	TTR
SIK3	0.0353	PPARGC1A
WDFY2	0.0353	ACO2
EN2	0.0353	PLCB4
PLSCR1	0.0353	ITPR1
KRT19	0.0353	PTEN
miR-19b-3p (and other miRNAs w/seed GUGCAAA)	0.0353	PTEN
CYP11B2	0.0353	KCNMA1
PDCL	0.0353	GNB1
ZYX	0.0353	HIPK2
pterosin B	0.0353	PPARGC1A
IGFBP2	0.0373	NF1,PTEN
ANLN	0.0373	ANK1,CYFIP2
PELP1	0.0373	PPARGC1A,PTEN
AURK	0.0373	ANK1,CYFIP2
DNMT3A	0.0383	AKAP6,CAMK2A,PLCB4
MSTN	0.04	MYO5A,PPARGC1A
ZNF746	0.0411	PPARGC1A
miR-214-3p (and other miRNAs w/seed CAGCAGG)	0.0411	PTEN
ITPR2	0.0411	ITPR1
AFF1	0.0411	PTEN
MAP3K10	0.0411	MAPK8IP1
RBFOX2	0.0411	PTEN
Congo Red	0.0411	HTT
miR-29b-3p (and other miRNAs w/seed AGCACCA)	0.0414	PTEN,TRIM9
RTN4	0.0414	Ank2,MAP2
MTOR	0.0452	DLG4,DMD,MAP2,PPARGC1A,PTEN
L-phenylalanine	0.0468	TTR
TFIIA	0.0468	NF1
CNOT6L	0.0468	PTEN
MARCKSL1	0.0468	APC
FNIP1	0.0468	PPARGC1A
MAP3K12	0.0468	MAPK8IP1
VCL	0.0468	PTEN
miR-217-5p (and other miRNAs w/seed ACUGCAU)	0.0468	PPARGC1A
SMN1/SMN2	0.0468	DMD
FBXO2	0.0468	DLG4
PIWIL2	0.0468	MAP1A
QKI	0.0468	MAP1B
TNRC6A	0.0468	PTEN
PQQ cofactor	0.0468	PPARGC1A
3,5-dihydroxyphenylglycine	0.0468	DLG4
trichloroethylene	0.0471	NCKAP1,PTEN
HDAC5	0.0471	PPARGC1A,PTEN
benzene	0.0471	NCKAP1,PTEN
REST	0.0473	MAPK8IP1,PCLO,SYT7

### Sheet: GC upstream regulators
© 2000-2018 QIAGEN. All rights reserved.
Upstream Regulator	p-value of overlap	Target molecules in dataset
MKNK1	2.27e-08	Ank2,APC,KIF1B,KIF5A,MAP1B,MAPK1,MYO5A,NRXN1,SMAD2,STXBP1,TTC3
BDNF	2.22e-05	Ank2,APC,GRIN2A,ITPR1,KIF1A,KIF1B,KIF5A,MAP1B,MAPK1,MYO5A,NRXN1,PTEN,STXBP1,TTC3
NFASC	4.33e-05	ANK3,KIF1B,KIF5A,KIF5C
MAPT	4.77e-05	Ank2,BSN,CLTC,CYFIP2,Fus,MAP1B,MAP2,MAPK1,PCLO,SPTAN1,STXBP1,TPT1
topotecan	4.95e-05	GRIK2,HIF1A,NBEA,NFIA,NRXN1,Nrxn3,PCDH9,PUM2,SP3,UBE3A
mir-10	5.51e-05	APC,BMPR2,HIF1A,NF1,SMAD2,SMAD4,SMG1
HDAC4	6.43e-05	CDKL5,CNKSR2,CYFIP2,DYRK1A,HIF1A,MAPK1,NBEA,SMAD4
ESR1	8.95e-05	ADCY1,ANK3,APC,BMPR2,CDC42BPA,CREBBP,CYFIP2,DLG1,EP300,HIF1A,IPO7,KIF1B,KIF5B,MAP1B,MAP2,MAPK1,NCKAP1,NCOA1,NF1,NFAT5,NFIB,PCM1,PPARGC1A,PTEN,PTPN4,RP2,SMAD2,SPTAN1,SPTBN1,TTR,WNK1
UBE2D2	0.000128	SMAD2,SMAD4
mir-8	0.000232	EP300,FTH1,HIF1A,PTEN,SMAD2,SUZ12,ZEB2
mir-132	0.000265	EP300,GRIN2A,PTEN,ZEB2
UBE2D3	0.00038	SMAD2,SMAD4
pyridaben	0.000392	KIF1B,NFAT5,NFIB,NIPBL,UNC13C
GnRH analog	0.000455	AKAP10,CDK16,CLOCK,GAB1,HIF1A,ITPR1,MAP2,MAPK1,MARF1,NTRK3,PRPF8,SMAD2
Sos	0.000514	AFF4,ANK3,CREBBP,DLG1,HIPK3,KIF1B,KIF5B,Macf1,SMG1
mir-199	0.00059	DYRK1A,HIF1A,SMAD4
D-tubocurarine	0.00059	KMT2C,RBBP6,UBE3A
PSEN1	0.000608	Ank2,CLTC,CYFIP2,DYRK1A,FMN2,Fus,GRIN2A,KIF5B,MAP2,MAPK1,SPTAN1,STXBP1,TPT1
methylselenic acid	0.000631	CDC14B,CDH7,CDK16,MAP1B,MAPK1,NCOA1,NEDD4L,PLCB4,PTEN,RAPGEF4
MIR129	0.000755	MAPK1,PRKCE
UBE2D1	0.000755	SMAD2,SMAD4
DMD	0.000885	CDC42BPA,CYFIP2,LAMP2,NDRG2,Nisch,PPARGC1A,SLC46A3,SLC9A7
maneb	0.000975	KIF1B,NFAT5,NFIB,NIPBL,UNC13C
PARG	0.00103	ITPR1,NFAT5,RAPGEF4
NFIA	0.00103	GABRA6,NFIA,RP2
beta-estradiol	0.00119	ADCY1,AFF4,AKAP10,ANKRD12,ANKS1B,APC,ASH1L,BMPR2,CACNB4,CDC42BPA,CREBBP,GAB1,GRIN2A,HIF1A,KIF1A,KMT2E,NCOA1,NCOR1,NDRG2,NEDD4L,NFATC3,NTRK3,PIK3C2A,PPP2R2C,PTEN,PTGDS,RBBP8,RP2,SLC4A4,SP3,SPTAN1,STXBP1,SYNE1,TTR,ZBTB20,ZEB2,ZNF148
miR-486-5p (and other miRNAs w/seed CCUGUAC)	0.00122	ANKRD12,PTEN,WDFY3
ABCC9	0.00125	HIF1A,PPARGC1A
OSM	0.00131	CDK17,DENND5A,GAB1,GRIN2A,HIF1A,HIPK3,KIF5B,MAP2,MYCBP2,NEDD4L,PLCB4,PTEN,SMAD4,SYNE1,USP9X
mir-486	0.00142	ANKRD12,PTEN,WDFY3
CD24	0.00145	DLG1,LPP,NIPBL,RBBP6,SLC4A4,TTC3
FOS	0.00155	AFF4,ANK3,CREBBP,DLG1,EIF4G2,FTH1,GRIK2,HIPK3,KIF1B,KIF5B,LAMP2,Macf1,PRKCE,PTGDS,SMG1
mir-19	0.00164	HIPK3,PTEN,SUZ12
SPTBN4	0.00186	Ank2,ANK3
NR3C2	0.002	CYFIP2,MAP2,NDRG2,NFIA,NRXN1,RAPGEF4
APP	0.00203	Ank2,APC,CLTC,CREBBP,CYFIP2,DYRK1A,Fus,GAB1,GRIN2A,MAP1B,MAP2,MAPK1,NCOA1,NF1,PTGDS,SPTAN1,STXBP1,TENM1,TPT1,TTR,WNK1
PSMD10	0.00243	HIF1A,PIK3CA,PTEN
GMNN	0.00253	CHST15,DYRK1A,Macf1,NCKAP1,SMAD4
paraquat	0.00258	KIF1B,LAMP2,NFAT5,NFIB,NIPBL,UNC13C
DLG1	0.00258	APC,PTEN
EPB41	0.00258	Ank2,SPTAN1
RTN4	0.00326	Ank2,DYNC1H1,MAP2,RTN4
CNOT6L	0.00342	CDH18,PTEN
P2RY14	0.00381	Ank2,ITPR1,STXBP5L
ROR1	0.00436	MAP1B,MAP2
PKD1	0.00509	CAMSAP2,CDC42BPA,CREBBP,PCDH9,PICALM,SYNE1,TTR
L-dopa	0.00535	DLGAP1,EIF4G2,LAMP2,LPP,NCOR1,NEDD4L,NFATC3,NTRK3,PPP2R2C,RC3H2,STXBP1,SYNE1,UNC13C,VPS13A,ZEB2,ZNF280D
miR-132-3p (and other miRNAs w/seed AACAGUC)	0.00541	EP300,GRIN2A
MAPKAP1	0.00541	HIF1A,PTEN
CRTC1	0.00541	PPARGC1A,PTEN
lenalidomide	0.00556	CNKSR2,ITPR1,NFIB,PTEN,USP9X,WDFY3,ZNF148
HTT	0.00584	CLOCK,CREBBP,CYFIP2,EP300,GRIN2A,HIF1A,HIVEP2,HUWE1,ITPR1,MAP2,NFIB,PIK3CA,PPARGC1A,SP3,SPTAN1,STXBP1,UBE3A
NCKAP1L	0.00656	Ank2,ANK3
AGRN	0.00656	MAP1B,MAP2
SPDEF	0.00742	APC,HIF1A,SMAD2,SMAD4
ANXA7	0.0078	APC,ITPR1,NFIA,PTEN
TFF3	0.00782	APC,HIF1A
tacrolimus	0.00857	CHN2,DOCK9,GABRA6,ITPR1,MARF1,NFAT5,PTPRJ
nicotine	0.00924	GRIN2A,HIF1A,KMT2C,RBBP6,TTR,UBE3A,ZFR
SOX1	0.00949	CHST15,Macf1,NCKAP1,SMAD4
nicotinamide-beta-riboside	0.0113	PPARGC1A
pregnanolone	0.0113	MAP2
Clathrin	0.0113	CKAP5
AMG-9810	0.0113	PPARGC1A
SLC4A5	0.0113	SPTBN1
OR10J5	0.0113	ELK4
OTUD3	0.0113	PTEN
KLHL17	0.0113	GRIK2
TNRC6B	0.0113	PTEN
FAF2	0.0113	NF1
PTENP1	0.0113	PTEN
2700046G09Rik	0.0113	PTEN
CITED4	0.0113	HIF1A
mir-622	0.0113	HIF1A
PI4K2A	0.0113	HIF1A
PSMD9	0.0113	SMAD2
EMILIN1	0.0113	PTEN
GW 6471	0.0113	PPARGC1A
MT-ND2	0.0113	HIF1A
ANK2	0.0113	SPTBN1
EIF5A2	0.0113	PEAK1
BGLT3	0.0113	PTEN
ISCU	0.0113	FTH1
betel quid extract	0.0113	MAP2
methylphenazonium methosulfate	0.0113	HIF1A
dihydroxyphenylethylene glycol	0.0113	MAP1B
ergothioneine	0.0113	MAP2
E-64c	0.0113	MAP2
ferric citrate	0.0113	FTH1
SOX3	0.0119	CHST15,Macf1,NCKAP1,SMAD4
DPH5	0.0122	CREBBP,EP300
CAPN3	0.0122	Ank2,FTH1
PLAGL1	0.0122	PTEN,RASGRF1
MIR200	0.0122	SUZ12,ZEB2
EP300	0.0122	CLASP2,CLOCK,EP300,FTH1,KIF1B,NTRK3,PPARGC1A,PTEN,RAPGEF4,RMND5A,Uty
TP63	0.013	APC,CDK17,PIK3CA,PRPF8,PTEN,RBBP6,RBBP8,SMAD2,SMAD4,ZEB2
MBD3	0.013	APC,EP300,PPP2R2C,PTPN4
mir-515	0.0138	HIF1A,SMAD4
CCND1	0.0143	EMSY,LRRTM2,MAML3,MFSD6,PKP4,SLC4A4,STXBP1,VPS54,ZNF148
CREBBP	0.0143	CLASP2,CLOCK,GRIN2A,KIF1B,MGA,NTRK3,PPARGC1A,RAPGEF4,RMND5A,Uty
HOXA9	0.0153	CDK17,CLTC,MED13,NFIA,PRRC2C,RBBP6
mir-205	0.0155	PRKCE,ZEB2
MYT1	0.0155	PTEN,ST18
mir-181	0.0161	PTEN,SUZ12,ZEB2
EBF1	0.0163	AKT3,LNPEP,MAPK1,PIK3CA,PPARGC1A
TOB1	0.0171	HUWE1,RBBP6,SNRK
ADAM10	0.0172	AGTPBP1,DLGAP1,GRIN2A,HIPK1
mir-26	0.0173	PTEN,SMAD4
mir-203	0.0173	SUZ12,ZNF148
PDK4	0.0173	HIF1A,PPARGC1A
pyridoxine	0.0173	APC,EP300
MAX	0.0178	FTH1,LAMP2,RBBP8,SUZ12
COL18A1	0.0185	APC,HIF1A,MAPK1,SP3
p85 (pik3r)	0.0192	HIF1A,PIK3CA
CCKBR	0.0192	HIF1A,MAPK1
mir-221	0.0192	PTEN,ZEB2
PARK7	0.0192	HIF1A,PTEN
carbonyl cyanide p-(trifluoromethoxy)phenylhydrazone	0.0192	ITPR1,PPARGC1A
IGFBP2	0.02	CHD9,NF1,PTEN
NRL	0.02	PIK3CA,RTN4,SMAD4
PELP1	0.02	FMN2,PPARGC1A,PTEN
miR-200b-3p (and other miRNAs w/seed AAUACUG)	0.0212	PTEN,ZEB2
pirfenidone	0.0212	SMAD2,SMAD4
riboflavin	0.0212	APC,EP300
alpha-tocopherol succinate	0.0212	HIF1A,MAPK1
MSTN	0.0222	HIF1A,MYO5A,PPARGC1A
mir-27	0.0222	NF1,PDS5B,SP3
Clock-Bmal1	0.0225	CLOCK
KCP	0.0225	PPARGC1A
Cry-Period	0.0225	CLOCK
Smr3b/Vcsa2	0.0225	HIF1A
CASK	0.0225	DLG1
PNKD	0.0225	RIMS2
SLC25A33	0.0225	PPARGC1A
PCNA	0.0225	EP300
NEFL	0.0225	MYO5A
OSTN	0.0225	PPARGC1A
mir-338	0.0225	HIF1A
mir-379	0.0225	HIF1A
miR-485-3p (and other miRNAs w/seed UCAUACA)	0.0225	KMT2C
NUBP1	0.0225	FTH1
LAMA4	0.0225	HIF1A
ZNF197	0.0225	HIF1A
Dst	0.0225	MAP2
cyclic des-acyl ghrelin (6-13)	0.0225	PPARGC1A
AP2B1	0.0225	PTGDS
EXOC7	0.0225	ZEB2
MAP4	0.0225	HIF1A
reactive nitrogen species	0.0225	HIF1A
minalrestat	0.0225	PRKCE
8-methyl-pyridoxatin	0.0225	HIF1A
PSB-1115	0.0225	HIF1A
TAN 67	0.0225	MAPK1
ULK4	0.0233	KIF5A,PCM1
miR-30a-3p (and other miRNAs w/seed UUUCAGU)	0.0233	KIF1B,PIK3C2A
TRPM2	0.0254	HIF1A,PTEN
miR-203a-3p (and other miRNAs w/seed UGAAAUG)	0.0254	SUZ12,ZNF148
miR-92a-3p (and other miRNAs w/seed AUUGCAC)	0.0254	PTEN,ZEB2
BTRC	0.0254	DLG1,SMAD4
morphine	0.0255	GRIN2A,MAPK1,Nedd4,NTRK3,PTEN
Histone h4	0.0268	KIF1A,KIF5C,NEDD4L,NF1,SUZ12
mir-103	0.0276	HIF1A,PRKCE
trichloroethylene	0.028	NCKAP1,PTEN,RTN4
HDAC5	0.028	PPARGC1A,PTEN,RBBP6
benzene	0.028	NCKAP1,PTEN,RTN4
NFKBIA	0.029	EIF4G2,HIF1A,ITPR1,NDRG2,PICALM,PTEN,SMAD4,SPTBN1,UBE3A,USP9X
MTA3	0.0299	KMT2E,ZEB2
UPF1	0.0299	SMG1,SMG7
Zn2+	0.0299	Nedd4,PTEN
ethanol	0.0326	ANKS1B,DYRK1A,GRIN2A,HIF1A,MAP1B,MAP2,PPARGC1A,PTEN,SPTBN1,TTC3
CRTC3	0.0336	PPARGC1A
GLDN	0.0336	ANK3
ESRP2	0.0336	ZEB2
UBA6	0.0336	UBE3A
ACOT11	0.0336	PPARGC1A
Fetal Hemoglobin	0.0336	HIF1A
Gap	0.0336	RASGRF1
NRCAM	0.0336	ANK3
HAO1	0.0336	PPARGC1A
miR-10a-5p (and other miRNAs w/seed ACCCUGU)	0.0336	NF1
mir-368	0.0336	SMAD4
SLN	0.0336	PPARGC1A
FTMT	0.0336	FTH1
GRM2	0.0336	GRIN2A
CHCHD4	0.0336	HIF1A
FBXL5	0.0336	FTH1
Ank2	0.0336	SPTBN1
MAGI2	0.0336	PTEN
BAIAP2	0.0336	GRIN2A
PLK3	0.0336	PTEN
STAT3 inhibitor XIII	0.0336	HIF1A
SKF-83959	0.0336	MAP2
3,4-methylenedioxyamphetamine	0.0336	EIF4G2
glyphosate	0.0336	ITPR1
NCL	0.0347	HIF1A,PTEN
TGFB3	0.0355	PPARGC1A,PTEN,SMAD2,ZEB2
SL 327	0.0372	NEDD4L,ZNF280D
cyanocobalamin	0.0372	APC,EP300
TCF7L2	0.0382	DOCK9,FTH1,GAB1,KIF5B,PICALM,PPARGC1A,ST18,SUZ12
CST5	0.0389	ANK3,CREBBP,DOCK9,MAP1B,MYCBP2,PRPF8,SMAD2
black raspberry extract	0.0397	EIF4G2,LAMP2,Macf1,RBBP6
mir-25	0.0398	HIPK3,PTEN
HIPK2	0.0404	HIF1A,PPARGC1A,XPO7
PRKAA2	0.0408	HIF1A,NDRG2,NFIB,PPARGC1A
SRC	0.0419	FMN2,HIF1A,LAMP2,PRKCE
methylmercury	0.042	NCKAP1,PTEN,RTN4
L-glutamic acid	0.0442	GRIN2A,MAP1B,MAP2,PPARGC1A
6-dimethylaminopurine	0.0445	MAPK1
Mitochondrial complex 1	0.0445	PPARGC1A
natriuretic peptide derivative	0.0445	PPARGC1A
SLITRK5	0.0445	GRIN2A
HCAR1	0.0445	PPARGC1A
COQ7	0.0445	HIF1A
TRIM65	0.0445	PTEN
Eotaxin	0.0445	MAPK1
ZFYVE9	0.0445	SMAD2
GALNS	0.0445	MAP2
MBNL1	0.0445	PTEN
RPS11	0.0445	PTEN
EAF2	0.0445	HIF1A
miR-200a-5p (and other miRNAs w/seed AUCUUAC)	0.0445	SUZ12
mir-378	0.0445	MED13
BOK	0.0445	ITPR1
CUL3	0.0445	GRIK2
SGCB	0.0445	SGCE
2018-09-09	0.0445	HIF1A
LAMP2	0.0445	HIF1A
GRM3	0.0445	GRIN2A
PTP4A2	0.0445	PTEN
RPS5	0.0445	PTEN
DLG3	0.0445	GRIN2A
MME	0.0445	MAP2
RPS18	0.0445	PTEN
SGCD	0.0445	SGCE
RPL5	0.0445	PTEN
TBPL1	0.0445	NF1
FTL	0.0445	FTH1
bafilomycin	0.0445	HIF1A
moxifloxacin	0.0445	SMAD2
sodium alum	0.0445	TPT1
sertindole	0.0445	MAPK1
mercaptopropionylglycine	0.0445	HIF1A
oxamic acid	0.0445	HIF1A
mir-17	0.0451	EP300,PTEN,SMAD2
CDK5	0.0451	MAP2,NFAT5
CDK4/6	0.0467	EMSY,PKP4,ZNF148
TCOF1	0.0467	GPBP1,QRICH1,RGPD4 (includes others)
androgen	0.0473	EP300,PDS5B,PTEN,SMAD2,TPT1
NFATC4	0.0479	ITPR1,PTEN
SIAH2	0.0479	HIF1A,NCOR1
arsenic	0.0479	FTH1,HIF1A
PTEN	0.0481	ARHGAP5,DYRK1A,FTH1,HIF1A,Nedd4,PPARGC1A,PTEN,RBBP6,SMAD2,SMAD4
ZNF217	0.0484	ANK3,MYCBP2,USP32
FSH	0.0493	BMPR2,CDK16,CYFIP2,GRIN2A,ITPR1,KIF5B,PTEN,SMAD2,SMAD4
