## Supplementary material for "FMRP binding to a ranked subset of long genes is revealed by coupled CLIP and TRAP in specific neuronal cell types": Table S9

### Sheet: Table S9
Table S9: Average length of components pf FMRP target- and non-target mRNAs, controlled for coding sequence length
Granule Cells:
Attribute	AVG of targets	AVG of non-targets	ratio targets/non-targets	p-value
pre-mRNA length	124263	97092.6	1.27984	0.389553
mRNA length	4851.59	5004.11	0.969521	0.705606
exon count	16.439	16.1064	1.02065	0.816933
5'UTR length	254.902	244.894	1.04087	0.800414
3'UTR length	2028.9	2307.13	0.879406	0.487746
CDS length	2567.78	2452.09	1.04718	0.0765901
total intron length	119411	92088.5	1.2967	0.387277
Purkinje cells:
attributes	AVG of targets	AVG of non-targets	ratio targets/non-targets	p-value
pre-mRNA length	79892.1	82735	0.965639	0.89122
mRNA length	4398.79	4344.81	1.01242	0.858477
exon count	18.9655	17.6296	1.07578	0.499752
5'UTR length	206.862	237.074	0.872563	0.485611
3'UTR length	1521.83	1426.74	1.06665	0.733958
CDS length	2670.1	2681	0.995936	0.837622
total intron length	75493.3	78390.2	0.963046	0.888861
