## Supplementary material for "FMRP binding to a ranked subset of long genes is revealed by coupled CLIP and TRAP in specific neuronal cell types": Table S11

### Sheet: targets adjp<0.01
GeneName	adj.p	detected in X out of 10 experiments
Adcy1	0	10
Adgrl1	0	10
Agap2	0	10
Apc	0	10
Atp5b	0	10
Cyfip2	0	10
Dlg4	0	10
Eef2	0	10
Kif1a	0	10
Lingo1	0	10
Map1a	0	10
Map1b	0	10
Kif5a	1.42e-13	10
Ncdn	1.42e-13	10
Nisch	1.42e-13	10
Pde2a	1.42e-13	10
Atp1a3	2.53e-13	10
Slc17a7	2.53e-13	10
Fbxl16	3.6e-13	10
Actg1	4.56e-13	10
Actb	7.6e-13	10
Syngap1	8.29e-13	10
Atp2b2	1.09e-12	10
Kif1b	1.33e-12	10
Ptprs	4.01e-12	10
Nsmf	5.17e-12	10
Tcf25	5.32e-12	10
Nlgn2	6.84e-12	10
Ttc3	6.84e-12	10
Cdk16	7.87e-12	9
Gnb1	7.87e-12	10
Stxbp1	2.35e-11	10
Camk2a	3.17e-11	10
Ckb	3.28e-11	10
Eef1a1	3.28e-11	10
2610507B11Rik	3.29e-11	10
Adgrb2	3.76e-11	10
Eif4g2	3.76e-11	10
Mtss1l	3.9e-11	10
Epb4.1l1	5.75e-11	10
Bsn	6.84e-11	10
Dnm1	6.97e-11	10
Mapk8ip1	7e-11	10
Grik5	1.14e-10	10
Cep170b	1.86e-10	10
Abr	1.89e-10	10
Ndrg4	1.93e-10	10
Dgkz	2.36e-10	10
Map2	3.06e-10	9
Shank1	4.15e-10	10
Prkce	4.79e-10	10
Ogdh	4.87e-10	10
Pkp4	5.62e-10	10
Arhgap32	6.24e-10	10
Dennd5a	6.3e-10	10
Thra	7.07e-10	10
Ctnnb1	8.56e-10	10
Ctnnd2	8.66e-10	10
Hivep2	9.16e-10	10
Chd3	9.64e-10	10
Grin2a	1.12e-09	10
Kif5c	1.18e-09	10
Dlgap1	1.24e-09	10
Tnk2	1.24e-09	10
Grin2b	1.89e-09	10
Zmiz2	1.99e-09	10
Prrc2a	2.13e-09	10
Svop	2.43e-09	9
Camta2	2.96e-09	10
Calm1	3.13e-09	9
Hspa8	3.78e-09	9
Cmip	4.63e-09	10
Gm15800	5.21e-09	10
Ppp2r2c	5.63e-09	9
Hsp90ab1	7.11e-09	10
Brsk1	7.37e-09	10
Ttyh1	7.79e-09	10
Prrc2b	8.42e-09	10
Pip5k1c	9.71e-09	10
Zfr	1.17e-08	10
Rasgrp1	1.18e-08	10
Nedd4	1.21e-08	10
Clip3	1.33e-08	10
Fasn	1.7e-08	10
Huwe1	1.81e-08	10
Clasp2	1.93e-08	10
Nckap1	2.25e-08	9
Ndrg2	2.28e-08	9
Aatk	2.29e-08	10
Lmtk2	2.29e-08	10
Glul	2.35e-08	9
Pten	2.54e-08	9
Cpe	2.71e-08	9
Pitpnm2	2.71e-08	10
Nfix	2.87e-08	10
Dpysl2	2.95e-08	10
Atp9a	3.05e-08	10
Rph3a	3.35e-08	10
Nav3	3.52e-08	10
Snap91	3.79e-08	10
Cdk5r2	3.94e-08	10
Ddn	3.94e-08	10
Aco2	4.03e-08	10
Trim9	4.13e-08	10
Sptan1	5.13e-08	10
Tnpo2	5.69e-08	10
Arhgap35	6.28e-08	10
Nfic	7.1e-08	9
Brinp1	7.86e-08	10
Mprip	7.86e-08	10
Enc1	8.35e-08	9
Olfm1	9.3e-08	9
Sptbn1	1.01e-07	10
Ap2a2	1.06e-07	10
Syn1	1.11e-07	10
Usp9x	1.16e-07	10
Sept5	1.39e-07	10
Lrrc4b	1.42e-07	9
Dlgap3	1.48e-07	10
Srebf2	1.57e-07	10
Strn4	1.57e-07	10
Sptbn2	1.63e-07	10
Srgap3	1.63e-07	10
Akap6	1.7e-07	10
Fth1	1.7e-07	7
Trim37	1.7e-07	10
Hipk1	1.72e-07	10
Dlgap4	1.81e-07	10
Rapgefl1	1.81e-07	10
Rasgrf1	1.82e-07	10
Gm996	1.85e-07	10
Myt1l	1.92e-07	10
Sbf1	1.95e-07	10
Wdr13	2.2e-07	10
Kif21b	2.51e-07	10
Tbc1d9b	2.51e-07	10
Ppp2r1a	2.57e-07	10
Srcin1	2.67e-07	10
Klc1	2.79e-07	10
Atp13a2	2.83e-07	10
Iqsec1	2.83e-07	10
Myo5a	2.98e-07	10
Nf1	2.98e-07	10
Wdfy3	3.09e-07	10
Tead3	3.19e-07	10
Mical2	4.35e-07	10
Pi4ka	4.35e-07	10
Fam120a	4.37e-07	10
Cltc	4.41e-07	10
Kcnma1	4.59e-07	10
Pum2	4.59e-07	10
Rnf157	4.59e-07	10
Dlg2	4.79e-07	7
Agtpbp1	4.8e-07	10
Aplp1	4.8e-07	10
Pclo	4.84e-07	10
Aldoc	5.01e-07	10
Camk2b	5.15e-07	10
Aff4	5.38e-07	9
Nbea	5.38e-07	10
D430041D05Rik	5.81e-07	10
Dnajc6	5.89e-07	9
Ank2	6.04e-07	10
Pcnx	6.26e-07	10
Itpr1	6.29e-07	10
Gabbr2	6.75e-07	10
Tulp4	6.77e-07	10
Ndst1	6.85e-07	10
Qk	6.85e-07	9
Zfp365	7.01e-07	9
Gnao1	7.04e-07	10
Adgrb1	7.17e-07	10
Mapk8ip3	7.68e-07	10
Ank3	8.02e-07	10
Akap11	8.29e-07	10
Aldoa	8.29e-07	9
Ppp3ca	8.32e-07	9
Sphkap	8.32e-07	10
Brinp2	8.95e-07	10
Ap2a1	9.12e-07	10
Maged1	9.66e-07	10
Calm2	9.71e-07	7
Trak2	1e-06	10
Ski	1.07e-06	10
Madd	1.08e-06	10
Acvr1b	1.09e-06	9
Kcnc3	1.09e-06	10
Htt	1.42e-06	10
Phyhip	1.42e-06	9
Pcdh10	1.45e-06	10
Pgm2l1	1.47e-06	10
Srrm2	1.47e-06	10
Arpp21	1.51e-06	10
Chst2	1.6e-06	10
Arhgef7	1.61e-06	10
Ptprn2	1.61e-06	10
Ttll7	1.61e-06	10
Gabbr1	1.62e-06	10
Chn1	1.66e-06	7
Arhgap33	1.77e-06	10
Celsr2	1.77e-06	10
Ids	1.77e-06	8
Wdr7	1.77e-06	10
BC055324	1.8e-06	7
Unc13a	2.11e-06	10
Arfgef3	2.14e-06	10
Bmpr2	2.14e-06	10
Prex1	2.14e-06	10
Nav1	2.18e-06	9
Atp6v1b2	2.22e-06	9
Ppm1e	2.26e-06	10
Ubr3	2.26e-06	10
Crebbp	2.46e-06	10
Dpp8	2.46e-06	9
Camsap2	2.76e-06	10
Aak1	2.86e-06	10
Ttyh3	2.91e-06	10
Spag9	3.04e-06	10
Uba1	3.04e-06	10
Kcnb1	3.11e-06	9
Ngef	3.11e-06	10
Prkcb	3.14e-06	8
Lrrc8b	3.32e-06	10
Atp5a1	3.39e-06	10
Adcy5	3.51e-06	10
Scn8a	3.51e-06	10
Wasf1	3.52e-06	10
Zyg11b	3.53e-06	9
Prickle2	3.54e-06	10
Kcnd2	3.56e-06	9
Syt1	3.69e-06	9
Cdkl5	3.72e-06	10
Atn1	3.81e-06	9
Pak6	3.81e-06	10
Ddx24	4.01e-06	10
Eef1a2	4.01e-06	9
Rc3h2	4.01e-06	10
Tanc2	4.01e-06	10
Son	4.09e-06	10
Stox2	4.12e-06	10
Arel1	4.16e-06	10
Epn1	4.16e-06	10
Gramd1b	4.21e-06	10
Ulk2	4.22e-06	9
Map7d1	4.5e-06	10
Cic	4.7e-06	10
Fry	4.72e-06	10
Scaf1	4.81e-06	10
Smarcc2	4.83e-06	10
Apoe	4.86e-06	9
Xpo6	5.26e-06	10
Cwc25	5.5e-06	8
Wnk1	5.5e-06	9
Zmiz1	5.86e-06	10
Scn2a1	6.4e-06	10
Peg3	6.44e-06	10
Syt7	6.47e-06	9
Crmp1	6.99e-06	9
Eif4g1	6.99e-06	9
Rapgef4	7.34e-06	9
Ap2m1	7.53e-06	10
Dmxl2	7.53e-06	10
Ubqln2	7.6e-06	10
Smarca4	7.84e-06	10
Usp22	8.02e-06	9
Prpf8	8.36e-06	10
Hcfc1	8.42e-06	10
Mink1	9.02e-06	10
Nrgn	9.09e-06	7
Dclk1	9.2e-06	10
Lrrc7	9.38e-06	9
Ncor1	9.41e-06	10
Gpi1	1.01e-05	10
Mgat3	1.01e-05	7
Plxna1	1.05e-05	10
R3hdm2	1.05e-05	10
Clstn1	1.08e-05	10
Psd	1.15e-05	10
Pink1	1.21e-05	9
Ccny	1.22e-05	8
Ubr4	1.22e-05	10
Atp1a2	1.24e-05	10
Dock9	1.24e-05	10
Inpp4a	1.24e-05	10
R3hdm1	1.24e-05	9
Rtn4	1.24e-05	9
Slc1a2	1.24e-05	9
Fkbp8	1.26e-05	9
Dync1h1	1.29e-05	10
Abca2	1.35e-05	10
Dagla	1.4e-05	10
Mycbp2	1.4e-05	10
Ube3b	1.4e-05	10
Arhgap5	1.49e-05	7
Cyp27a1	1.49e-05	6
Apc2	1.5e-05	10
Trappc10	1.51e-05	9
Herc2	1.52e-05	10
Cbx6	1.54e-05	9
Ctbp1	1.54e-05	9
Ube3c	1.55e-05	9
Zbtb18	1.55e-05	10
Scap	1.6e-05	10
Arhgap21	1.62e-05	10
Agap3	1.64e-05	10
Zer1	1.64e-05	10
Mapk3	1.7e-05	9
Dusp8	1.71e-05	10
Fjx1	1.75e-05	7
Frmpd4	1.75e-05	9
Uhrf1bp1l	1.75e-05	10
Arhgap44	1.78e-05	9
Ralgds	1.78e-05	9
Synj1	1.78e-05	10
Pcdh9	1.81e-05	10
Atp6v0d1	1.83e-05	9
Zcchc14	1.93e-05	10
Kalrn	1.94e-05	10
Tubb4a	1.94e-05	9
Cacna1i	2.01e-05	10
Plxnd1	2.02e-05	10
Apba1	2.14e-05	9
Stk25	2.4e-05	9
Bcr	2.43e-05	10
Brsk2	2.47e-05	10
Cst3	2.47e-05	8
Fam189a1	2.47e-05	7
Ncoa1	2.47e-05	10
Nfatc2	2.47e-05	5
Sparcl1	2.47e-05	10
Mast1	2.63e-05	10
Gnaz	2.67e-05	10
Arhgef12	2.71e-05	10
Nrxn2	2.75e-05	10
Pcdhac2	2.75e-05	10
Tbc1d9	2.76e-05	10
Adnp	2.77e-05	10
Chd5	2.77e-05	10
Iqsec2	2.78e-05	10
Kcnq3	2.83e-05	10
Dock3	2.85e-05	9
Tcf4	2.85e-05	10
Nme8	2.92e-05	5
Secisbp2l	2.92e-05	9
Spred1	2.92e-05	8
Sgip1	2.96e-05	9
Ap2b1	3.04e-05	9
Dctn1	3.07e-05	10
Usp34	3.13e-05	10
Amph	3.22e-05	10
Hipk2	3.29e-05	10
Rapgef1	3.29e-05	10
Extl3	3.31e-05	9
Unc80	3.31e-05	10
Ttbk2	3.37e-05	10
Tspan7	3.39e-05	9
Nr2f1	3.52e-05	10
Shank3	3.53e-05	10
Usp32	3.53e-05	10
Wnk2	3.63e-05	10
Cdc42bpa	3.69e-05	10
Tnks2	3.8e-05	9
Clec16a	3.82e-05	10
Trak1	3.82e-05	10
Gpm6a	3.86e-05	8
Sipa1l1	3.86e-05	10
Zeb2	3.86e-05	9
Rusc2	3.89e-05	10
Zc3h7b	3.89e-05	9
Tet3	4.1e-05	10
Snap25	4.19e-05	8
Neurl4	4.24e-05	10
Ipo13	4.37e-05	10
Git1	4.4e-05	10
Ppp2r5b	4.51e-05	10
Tubb3	4.61e-05	9
Usp31	4.74e-05	10
Kifc2	4.79e-05	10
Sepp1	4.9e-05	8
Sec14l1	4.96e-05	9
Apbb1	4.98e-05	9
Atp1b1	4.98e-05	9
Caskin1	4.98e-05	10
Foxo3	5.06e-05	10
Map3k12	5.06e-05	10
Pkm	5.06e-05	10
B3gat1	5.07e-05	9
Klhl22	5.08e-05	10
Pja2	5.14e-05	9
Slc4a3	5.14e-05	10
Ptprt	5.3e-05	10
Bag6	5.42e-05	9
Nsd1	5.42e-05	9
Ubap2l	5.42e-05	9
Vgf	5.45e-05	7
Fam171b	5.55e-05	8
Marf1	5.56e-05	10
Ptgds	5.73e-05	8
Lrrn2	5.77e-05	9
Arhgap20	5.9e-05	9
Mest	5.98e-05	7
Tro	6e-05	10
Gfap	6.04e-05	7
Dip2c	6.09e-05	10
Camk2n1	6.12e-05	6
Slc25a4	6.13e-05	8
Mapk1	6.22e-05	7
Mark1	6.32e-05	8
Camta1	6.46e-05	10
Ap3d1	6.55e-05	10
Adap1	6.83e-05	9
Unc13c	6.93e-05	10
Ptk2b	6.96e-05	10
Ubqln1	7.07e-05	9
Mast2	7.37e-05	10
4932438A13Rik	7.49e-05	10
Hcn2	8.01e-05	9
Arfgef1	8.06e-05	10
Ap1b1	8.49e-05	10
Btbd3	9.17e-05	9
Slc24a2	9.28e-05	10
Celf5	9.33e-05	9
Large	9.47e-05	8
Anapc5	9.53e-05	9
2010300C02Rik	9.58e-05	10
Ppp1r37	9.59e-05	9
Map4k4	9.84e-05	10
Cacna1a	9.95e-05	10
Taok2	9.97e-05	10
Eps15	0.000100875	7
Dyrk3	0.000104361	5
Fem1b	0.000105986	8
Celf2	0.000109625	7
Ptprj	0.000109625	10
Ralgapa1	0.000109625	9
Gprin1	0.000109815	10
Akt3	0.000110141	6
Man2a2	0.000110141	10
Ywhaz	0.000110141	7
Ncor2	0.000110699	10
Camkk2	0.000110727	9
Gsk3b	0.000110727	9
Mkl2	0.000112894	10
Jph4	0.000113828	9
Rufy3	0.000115986	8
Taok1	0.000115986	9
Nacc1	0.000116122	9
Csnk1g2	0.000117064	8
Ppp6r1	0.000122401	10
Tln2	0.000122401	10
Ttc7b	0.000124752	10
Med13l	0.000125675	10
Pde4b	0.000126103	10
Lrrc4	0.000127917	9
Cacnb4	0.000131561	7
Hk1	0.000135366	10
Ank	0.000136294	10
Cdk5r1	0.000136294	8
Clasp1	0.000137021	10
Fscn1	0.000141785	10
Ulk1	0.000142979	10
Atp6v0a1	0.000145759	10
Tcaf1	0.000145759	9
Rasgef1a	0.000148583	10
Camkv	0.000149406	7
Dtx1	0.000157864	10
Lrrc4c	0.000158456	8
Abhd8	0.000165779	8
Agap1	0.000165779	8
Aes	0.000166195	7
Maz	0.000167188	8
Dcaf6	0.000169743	9
Birc6	0.000174728	9
Pde1b	0.000175377	10
Zfp106	0.000177723	9
Mast3	0.000178764	10
Cdk17	0.000187247	9
Igsf21	0.000187247	9
Igsf8	0.000187294	6
Cadps	0.000188676	10
Zfp651	0.000189406	10
Add1	0.000189914	8
Trip12	0.000196351	10
Ubb	0.000196351	8
Hsp90aa1	0.000197112	7
Slc8a2	0.000197112	10
Dmtn	0.000199833	9
Anks1b	0.000200784	8
Foxk2	0.000205588	9
Gpr158	0.000205588	10
Grm5	0.000207068	10
Abhd17a	0.000207664	6
Mdh1	0.000212108	9
Lpin2	0.000212322	10
Stxbp5	0.000214309	9
Ipo5	0.000217378	10
Tmem151a	0.000217662	10
Ppp1r14a	0.000218404	6
Csde1	0.000224653	7
Igsf9b	0.000224653	10
Kcnh1	0.000224653	10
Pld3	0.000225743	8
C2cd2l	0.000227583	9
Cnksr2	0.000230199	8
Cdc42bpb	0.000230951	10
Ralgapb	0.000231989	9
Rad23b	0.000232315	10
Csnk1e	0.000238781	7
Bap1	0.000240507	9
Trrap	0.000241309	10
Irf2bpl	0.00024202	10
Adarb1	0.000243683	9
Mgat5b	0.000251691	10
Arap2	0.000255488	10
Rimbp2	0.000255488	10
Lrp1	0.000259697	10
Ptpra	0.000266987	8
Calm3	0.000272579	6
Trim32	0.000272579	10
Nat8l	0.00027387	9
Mgrn1	0.00027403	8
Arid1a	0.000275542	10
Pcsk1n	0.000275542	8
Arhgef2	0.000281851	10
Ip6k1	0.000282232	7
Dab2ip	0.000282855	9
AI314180	0.000284394	7
Myo18a	0.000289674	10
Disp2	0.000290784	10
Foxp1	0.000290784	9
Ppargc1a	0.000291155	10
Hnrnpu	0.000304245	8
Ppp6r2	0.000304245	10
Med13	0.000304354	9
Slitrk5	0.000304647	10
Herc1	0.000305952	10
Hdac5	0.000309452	10
Wdr6	0.000309529	9
Srcap	0.000319452	10
Sympk	0.000321489	10
Dgkd	0.000322395	9
Plxna2	0.000329238	10
Drosha	0.000332072	8
Arnt2	0.000349249	7
Pigq	0.000351954	9
Csnk1a1	0.000358284	7
Kcnh3	0.000360632	9
Rab3a	0.000363106	9
D15Ertd621e	0.00036527	9
5031439G07Rik	0.000368731	6
Dapk1	0.000368731	10
Ttbk1	0.000370895	10
Btbd1	0.000380709	7
Xpo7	0.000382023	10
Clcn3	0.000383735	8
Wac	0.000384728	7
Cacnb3	0.000384845	8
Hmgcs1	0.000388188	8
Pak1	0.000391066	9
Gm608	0.000392545	10
Nsf	0.000397713	8
Prrc2c	0.000397713	9
Rusc1	0.000397713	9
Tiam1	0.000397713	9
Asap1	0.000410437	10
Dopey2	0.000410437	10
Kcna2	0.000410437	9
Nlgn3	0.000410437	9
Med14	0.000412553	9
Ankrd52	0.000413511	10
Dlgap2	0.000413511	10
Atp5f1	0.00042573	8
Mef2c	0.00042573	9
Trpc4ap	0.00042573	9
Arrb1	0.000428316	7
Neurl1a	0.000433289	9
Sec23a	0.000433289	9
Acaca	0.000441017	10
Cacna1e	0.000442524	10
App	0.000448125	10
Mtor	0.000452504	10
Chst1	0.000455361	8
Tle3	0.000455361	10
Wwc1	0.000460264	10
Rtn4r	0.000465244	10
Bcan	0.000474204	9
Phlpp1	0.000475427	9
Ago1	0.000476635	10
Tmem151b	0.000500914	9
Chn2	0.000508785	10
Matr3	0.000508785	7
Anapc1	0.000514001	8
Sv2b	0.000514602	9
Uqcrc1	0.000514602	9
Ckap5	0.000520029	9
Rnf14	0.000520029	8
Chd4	0.00052254	10
Mef2d	0.000524106	9
Lnpep	0.000526797	9
Atmin	0.000530754	9
Ntrk2	0.00053746	9
Nrxn1	0.00053856	10
Ptpn5	0.00053856	10
Gdi1	0.000539834	9
Auts2	0.00054339	9
Arid1b	0.00055063	10
Slc4a4	0.000561569	9
Rundc3a	0.000569468	9
Rnf10	0.000577276	9
Kif3c	0.000582397	10
Kmt2e	0.000585017	9
Egr1	0.000596052	10
Arhgap23	0.000601566	10
Nr3c1	0.000604611	9
Ppp2ca	0.000605081	8
Pcdh7	0.000615061	10
Brd4	0.000621605	8
Hnrnpul1	0.000622106	9
Cacna1g	0.000634511	10
Tnrc18	0.000635157	10
Slc12a6	0.000638887	10
Tuba4a	0.000645254	8
Jph3	0.000651499	10
Sowaha	0.000651499	10
Lrrc8a	0.000658617	9
Ankrd13c	0.000666442	5
Ankrd11	0.000690271	10
Eif4g3	0.000697567	9
Lppr4	0.000698566	9
Ago2	0.000705469	10
Larp1	0.00070712	9
Trio	0.00070712	10
Mtmr4	0.000709994	10
Ppp1r9b	0.0007122	10
Cnr1	0.000721807	9
Gas7	0.000721807	9
BC005537	0.000722538	5
Dst	0.000722538	10
1110059E24Rik	0.000730653	3
Rc3h1	0.000730653	10
Vps13d	0.00073288	10
Cacnb1	0.000740577	9
Syt11	0.000748789	9
Hipk3	0.000758966	9
Nefl	0.000760112	9
Tnik	0.000762214	10
Fyn	0.000769444	10
Garnl3	0.00077037	9
Cand1	0.000784002	10
Ncoa2	0.000808274	9
Cnot1	0.000813857	9
Wsb2	0.000819953	8
Adrbk1	0.000827071	8
Mroh1	0.000827071	10
Csrnp3	0.000827107	9
Sfxn5	0.000833703	8
Atp2b1	0.000841659	7
Plp1	0.000883318	8
Syn2	0.00088529	8
Tenm3	0.000885816	10
Ncan	0.000889136	10
Tmem132b	0.000897365	8
Cacng3	0.000917236	6
Prkcg	0.000923239	10
Apba2	0.000925563	9
Vamp2	0.000925563	6
Zdhhc8	0.000927494	9
Arhgef4	0.000929133	8
Pgam1	0.000937768	8
Pum1	0.000940968	10
Pacs2	0.000942119	9
Dhx30	0.000946547	9
Plcb1	0.00095106	9
Ankrd17	0.000952562	9
Pik3r2	0.000954298	9
Myo16	0.000959058	10
Sirt2	0.000959985	9
Lztr1	0.000963457	9
Camsap1	0.000971664	10
Pds5b	0.000973126	9
Susd4	0.000977056	9
Atp2b4	0.000990911	10
Syne1	0.000994299	9
Mark3	0.00101868	8
Ash1l	0.00102345	8
Cep170	0.00102345	8
Gpr3	0.00102345	5
Pfkm	0.00102345	10
Rtn3	0.00102345	7
Acly	0.00103394	9
Btbd6	0.00103955	10
Tshz1	0.0010457	10
Tspyl4	0.0010457	8
Pcdhgc3	0.00104629	10
Dvl3	0.00105008	9
Klhl29	0.00105424	10
Atxn1	0.00105835	10
Phactr3	0.00106796	9
Ap1g1	0.00107096	9
Dip2a	0.00107449	10
Aff3	0.00107669	10
Dip2b	0.00108203	9
Adam23	0.00108405	8
Gtf3c2	0.00108405	10
Zfyve9	0.00108827	9
Trp53inp2	0.00109052	7
Fbxo41	0.00112828	10
Lmo2	0.00114228	4
Magi2	0.00115926	9
Ptprg	0.00115926	10
Abi2	0.00115993	6
Tsc2	0.00117172	9
Dtna	0.0011813	10
Ddx6	0.00118145	7
Prelid1	0.00118145	8
Ppp3cb	0.0012317	7
A830010M20Rik	0.00124692	9
Ehmt2	0.00125263	9
Arid2	0.00127373	10
Dzank1	0.00128238	9
Tmem63b	0.0012954	9
Crtc1	0.00129782	9
Cux2	0.00129782	10
Dcaf5	0.00130843	9
Cobl	0.00131636	9
Zfp867	0.00132122	5
Dmwd	0.0013631	9
Fam160b1	0.00136727	6
Gnb2	0.00139054	8
Adgrl2	0.00139517	8
Mef2a	0.00143491	9
Trim2	0.00144626	9
Akt1	0.00144679	7
Plekhm2	0.00146644	9
Camk4	0.0014679	9
Flii	0.00147162	9
Myh10	0.00147162	9
B230219D22Rik	0.00149298	5
Sorl1	0.00149298	10
Fam49a	0.00149606	8
Pik3ca	0.00149606	9
Med16	0.00152557	9
Tenm4	0.00152813	10
Atp6v0e2	0.00154272	4
Arhgap39	0.00156925	9
Rapgef2	0.00157775	8
Gpam	0.00159589	8
Shank2	0.00160071	7
Zswim8	0.00161598	10
Elavl3	0.00161859	9
Mon2	0.00162642	10
Llgl1	0.00163774	10
Kifap3	0.0017106	8
Ahdc1	0.00172151	10
Ncoa6	0.00174535	10
Iqsec3	0.00175278	8
Nell2	0.00176535	9
Satb1	0.00176683	9
Grin3a	0.00176863	8
Rpl4	0.00176863	6
Lrp3	0.00178241	10
Kif1c	0.00179735	9
Macf1	0.00179735	9
Cnpy3	0.00181288	5
Sv2a	0.00184447	10
Dock4	0.00187376	10
Dlc1	0.00187665	9
Adgrl3	0.00187667	10
Sf3b1	0.00187667	9
Ice1	0.00188135	10
Pcnxl3	0.00188135	10
Ccser2	0.00189065	7
Dusp7	0.00189065	8
Tcf20	0.00189286	10
Ypel3	0.00189795	7
Ywhag	0.00189795	7
9430020K01Rik	0.00190265	8
Kat7	0.00194934	9
Atf7ip	0.00197131	10
Arhgef17	0.00199149	10
Rbfox3	0.00199772	8
Actr3	0.00200052	7
Pde4dip	0.00200052	9
Phactr1	0.00200052	7
Mapk10	0.00200065	8
Ankib1	0.00201087	8
Gprasp1	0.00203034	8
Cadm4	0.00204977	9
Lrrc41	0.00205016	10
Mapk4	0.0020615	9
Arhgef11	0.0020831	9
Elmo2	0.00208705	9
Zfp423	0.00211922	9
Snph	0.00214182	8
Eml2	0.002142	9
Sept7	0.002142	8
Kmt2d	0.00214293	10
Add3	0.0021547	8
Mib1	0.00215929	8
Tmem246	0.00216632	9
Arl2bp	0.00217333	5
B4galt2	0.00217333	8
Kcnq2	0.00217333	9
Zfp507	0.00220337	7
Nfib	0.00221382	8
Itsn1	0.00223419	10
Dhx9	0.00224488	9
Lrfn4	0.00225548	9
Atp5c1	0.00229932	7
Sirpa	0.00230958	8
Kpnb1	0.00236634	8
Heatr5b	0.00238859	10
Dgkh	0.00240529	8
Kcnh7	0.00240529	9
Mbp	0.00241058	6
Copa	0.00244961	8
Arhgap29	0.00250688	7
Add2	0.00252595	7
Atg2b	0.0025369	9
Dennd5b	0.0025369	7
Atp1a1	0.00254103	10
6330403A02Rik	0.00259233	5
Cpt1c	0.00261238	10
Fxr2	0.00261238	10
Eif3c	0.00261285	9
Kndc1	0.00268347	10
Spire1	0.00270305	8
Dscam	0.00273257	10
Gtf2i	0.00273257	8
Hdlbp	0.00273605	8
Supt6	0.00273605	10
Atg2a	0.00277511	10
Abi1	0.00278216	8
Mt3	0.00281001	4
Aggf1	0.00282027	7
Copg1	0.00284583	6
Cx3cr1	0.00285464	6
Prr12	0.00288741	10
Atxn7l3	0.00290379	6
Fbxl8	0.00290379	3
Nfia	0.00290445	7
Prkaca	0.00294242	8
Abca3	0.00297083	10
Rora	0.00297083	9
Ep300	0.00297182	9
Adcy2	0.00297678	6
Arf3	0.00298266	6
Rab11fip4	0.00298382	9
Etnk2	0.00298696	6
Gbf1	0.00302425	9
Atxn2	0.00304747	9
Samd4b	0.0030586	9
Gnal	0.00305937	7
Wasf3	0.00306149	9
Akt2	0.00307947	8
Csnk2a1	0.00310949	8
Pcnxl2	0.00312663	9
Etv1	0.00313101	9
Kidins220	0.00313101	8
Pdzd2	0.00313101	10
Smpd3	0.00313101	9
Atxn7l3b	0.00313321	4
Nrd1	0.00320771	8
Sept3	0.00323416	8
Slc12a5	0.00325182	10
Sobp	0.0032916	9
Gcn1l1	0.00329607	10
Ints1	0.00329607	9
Tnks	0.00330896	9
Fam21	0.00331231	10
Gpr162	0.00331363	8
Abat	0.00331979	7
Fam65a	0.00331979	10
Ppp2r5d	0.00331979	8
Gpr26	0.00335263	7
Psmd1	0.00335263	8
Ppp1cb	0.00337345	7
Sorbs2	0.00337345	9
Kctd3	0.00338584	9
Akap12	0.00343431	6
Pacs1	0.00345284	10
Ptprd	0.00345284	9
Galnt9	0.0034552	8
Cask	0.00351266	7
Ppp1r15b	0.00352703	9
Celf4	0.0035392	7
Zmym3	0.00357774	10
Ryr2	0.00365918	9
Cit	0.00369342	9
Ddx5	0.00369342	5
Got1	0.0037031	8
Doc2b	0.00376057	9
Hectd1	0.00377429	8
Rap1gds1	0.00377429	9
2310067B10Rik	0.00379471	9
Cyld	0.00381179	8
Dcaf11	0.0038738	9
Atp6v1a	0.00393854	8
Hs6st1	0.00397406	8
Ptch1	0.00398251	10
Hdac4	0.00403985	9
Cdh22	0.00406309	8
Abcd2	0.0040657	8
Rasa3	0.00411558	9
Cab39	0.00413411	6
2310035C23Rik	0.00416349	8
Gtf3c1	0.00416524	9
Akap9	0.00418264	10
Fam179b	0.00423323	9
Hivep1	0.00427568	9
Mapk6	0.00427568	7
Rhot1	0.00427568	9
Cul3	0.00430923	7
March6	0.00449541	8
Nedd4l	0.00449541	8
Pdzd8	0.00449541	8
Phlda1	0.00449541	7
Plk2	0.0045209	7
Ahcyl1	0.00455746	7
Sh3bp4	0.00456495	10
Mbd5	0.00464779	10
Cdk14	0.00465805	7
Dnmt3a	0.00466272	8
Rprd2	0.00466272	9
Kif21a	0.00470316	9
Slc25a5	0.00471989	8
Eif1	0.004749	6
Soga1	0.00475773	10
Ptprf	0.00477184	9
Cabin1	0.00478448	10
Atg9a	0.00488701	8
Magee1	0.00492357	10
Ube4b	0.00493515	9
Hmgxb3	0.00494502	10
Setx	0.00494502	9
Nrip1	0.00494847	9
Vcp	0.00500227	8
Arf6	0.00507061	3
Erbb2ip	0.00507061	8
Lrrtm3	0.00507061	8
Trafd1	0.00507061	8
Fam160a2	0.00508936	9
Mta1	0.00508993	8
Tril	0.0051789	10
Fbxw7	0.00521481	8
Tesk1	0.00521735	9
Chrm1	0.00522625	9
Tacc2	0.00522625	9
Bcl9l	0.00526158	10
1810026J23Rik	0.00531065	6
Ipo4	0.00531065	10
Grik3	0.00531396	9
Ap3b2	0.00531848	8
Smg1	0.0054059	9
Mcemp1	0.00542884	4
Ogt	0.00546592	9
Dennd4a	0.00547947	8
Fbxo11	0.00547947	7
Atxn2l	0.00550541	9
Sema7a	0.00550541	8
Psmd2	0.0055655	8
Itm2b	0.00558257	7
Usp47	0.0057154	9
Pgbd5	0.00586828	9
Fam171a2	0.0058836	8
Hif1a	0.0058882	8
6030419C18Rik	0.00591573	6
Spata2	0.00592383	10
Fbxl19	0.00597661	9
Gpm6b	0.00597661	7
Ncoa4	0.00597661	9
Fat3	0.00598118	10
Fam69b	0.00599518	8
Acox3	0.00599691	6
Kcnh5	0.00599691	8
4930402H24Rik	0.00600762	8
Slc6a1	0.00600969	9
Pde10a	0.00603201	7
Rbbp4	0.00612364	8
Dnm1l	0.00612373	8
Ftl1	0.00614088	6
Carm1	0.00615867	8
Rap1gap2	0.00615867	9
Tmem132a	0.00616022	9
Smarcd1	0.00617244	8
Soga3	0.00621736	8
Ipo7	0.00631603	6
1700021K19Rik	0.00636787	9
Keap1	0.00636787	9
Scd1	0.00637332	8
Adar	0.00638072	8
Ep400	0.00640349	9
Src	0.00640991	9
Ubr5	0.00641191	8
Agfg1	0.00645612	7
Bzw1	0.00645612	6
Cul1	0.00646652	6
Megf9	0.00646652	9
Sgk1	0.00661379	9
Epn3	0.00662773	8
Adipor1	0.00666116	5
Cdk13	0.00666116	8
Dyrk1a	0.00668027	7
Psmd3	0.00677794	9
Eif4a2	0.00677807	6
Kansl1	0.00677807	7
Fzr1	0.00678372	9
Zhx3	0.00678694	9
Cmtr1	0.00678746	7
Nr2c2	0.00679439	7
Pde4a	0.00683434	8
Map4k3	0.00685025	9
3110035E14Rik	0.0068563	6
Prkacb	0.0068563	8
Fbxl5	0.00688078	7
Dlg1	0.00688766	8
Glud1	0.00688766	7
Tbc1d16	0.00694505	9
Cadps2	0.00697343	7
Cacna1b	0.00698536	10
Gnpat	0.00698536	8
Eif4a1	0.00700185	7
Xpr1	0.0070332	8
Cbl	0.00707875	8
Gabra4	0.00707875	7
Sipa1l2	0.00707875	10
Camk2g	0.0070985	8
Scgn	0.00711523	4
Gnptab	0.0071295	8
Mfhas1	0.00713977	10
Cspg5	0.00714075	8
Kdm5c	0.00716866	10
Acsbg1	0.00718145	8
Ddb1	0.00718145	7
Opa3	0.00718145	6
Sgsm1	0.00718145	10
Hspa12a	0.0072048	9
Herc3	0.00721506	8
Cnp	0.00736561	8
Nploc4	0.0074673	9
Sema6b	0.0074686	10
Trpm3	0.00750195	9
Slc25a23	0.00750249	9
Smpd1	0.00754085	7
Scyl1	0.00758953	9
Gon4l	0.00765686	10
Zc3h14	0.00782955	8
Myo9a	0.00783206	8
Epha4	0.00784756	10
Cyfip1	0.00785444	9
Sel1l3	0.00785703	9
Ywhaq	0.00785703	8
Aftph	0.00791313	6
Jak1	0.00791313	8
Ankrd50	0.00801658	6
Homer1	0.00801658	5
Dctn2	0.00801962	8
Gna12	0.00802421	8
Dmxl1	0.00804666	8
Gapvd1	0.00804886	7
Ube4a	0.00807375	8
Adgrb3	0.00812584	7
Sbf2	0.00816982	9
Nacad	0.00826098	10
Pja1	0.00826768	8
Tnnt1	0.00827864	5
Mbnl2	0.00837449	7
Arpc2	0.00848856	4
Gng3	0.00849358	5
Limk2	0.00849547	8
Cox6a1	0.00852063	6
Hivep3	0.00852063	10
Slc25a3	0.00852063	7
Tenm2	0.00856512	10
Sgsm2	0.00864576	9
Agpat3	0.00865385	6
Mtch1	0.00869893	8
Adora1	0.00870484	6
Mcf2l	0.00872522	9
Atp5l	0.00872585	5
Dscaml1	0.00872628	10
Lmtk3	0.00879935	10
Mcrs1	0.00880074	8
Cluh	0.00899446	10
Brf1	0.00901783	6
Fbxl17	0.00905137	8
Wdtc1	0.00906524	8
Zfyve1	0.00909417	10
Fam120c	0.00910509	9
Tmem8b	0.00911978	8
Acadl	0.00912783	4
Plxna4	0.00917226	8
Ipo9	0.00926322	8
Pikfyve	0.00937948	10
Brinp3	0.00939145	7
Klhl9	0.00940848	9
Bora	0.00944271	5
Eps8	0.00944271	9
Clu	0.00946974	7
Chst15	0.00950179	7
Tmcc2	0.00952534	9
Cc2d1b	0.0096504	7
Rptor	0.0096973	10
Epg5	0.00993988	10
