## Supplementary material for "FMRP binding to a ranked subset of long genes is revealed by coupled CLIP and TRAP in specific neuronal cell types": Table S12

### Sheet: Sheet1
GeneName	mRNA	adj.p
Adcy1	NM_009622	0
Adgrl1	NM_181039	0
Agap2	NM_001033263	0
Apc	NM_007462	0
Atp5b	NM_016774	0
Cyfip2	NM_133769	0
Dlg4	NM_007864	0
Eef2	NM_007907	0
Kif1a	NM_001110315	0
Lingo1	NM_181074	0
Map1a	NM_001173506	0
Map1b	NM_008634	0
Kif5a	NM_001039000	1.42469e-13
Ncdn	NM_011986	1.42469e-13
Nisch	NM_022656	1.42469e-13
Pde2a	NM_001143849	1.42469e-13
Atp1a3	NM_001290469	2.53279e-13
Slc17a7	NM_182993	2.53279e-13
Fbxl16	NM_001164225	3.59923e-13
Actg1	NM_009609	4.55902e-13
Actb	NM_007393	7.59837e-13
Syngap1	NM_001281491	8.28913e-13
Atp2b2	NM_001036684	1.0902e-12
Kif1b	NM_207682	1.32971e-12
Ptprs	NM_001252456	4.01194e-12
Nsmf	NM_020276	5.17273e-12
Tcf25	NM_001037877	5.31886e-12
Nlgn2	NM_198862	6.83853e-12
Ttc3	NM_009441	6.83853e-12
Cdk16	NM_011049	7.86799e-12
Gnb1	NM_001160017	7.86799e-12
Stxbp1	NM_009295	2.35074e-11
Camk2a	NM_001286809	3.17059e-11
Ckb	NM_021273	3.27847e-11
Eef1a1	NM_010106	3.28249e-11
2610507B11Rik	NM_001002004	3.28629e-11
Adgrb2	NM_001290715	3.75519e-11
Eif4g2	NM_013507	3.75519e-11
Mtss1l	NM_198625	3.90439e-11
Epb4.1l1	NM_013510	5.75006e-11
Bsn	NM_007567	6.83853e-11
Dnm1	NM_010065	6.96879e-11
Mapk8ip1	NM_011162	6.99757e-11
Grik5	NM_008168	1.14286e-10
Cep170b	NM_001024602	1.85501e-10
Abr	NM_001291186	1.89447e-10
Ndrg4	NM_145602	1.92546e-10
Dgkz	NM_138306	2.36024e-10
Map2	NM_008632	3.06245e-10
Shank1	NM_001034115	4.14597e-10
Prkce	NM_011104	4.79323e-10
Ogdh	NM_010956	4.86851e-10
Pkp4	NM_175464	5.61534e-10
Arhgap32	NM_001195632	6.24164e-10
Dennd5a	NM_021494	6.30057e-10
Thra	NM_178060	7.06892e-10
Ctnnb1	NM_001165902	8.55936e-10
Ctnnd2	NM_008729	8.65978e-10
Hivep2	NM_010437	9.15629e-10
Chd3	NM_146019	9.63891e-10
Grin2a	NM_008170	1.11748e-09
Kif5c	NM_008449	1.18163e-09
Dlgap1	NM_001128180	1.23941e-09
Tnk2	NM_001289443	1.23941e-09
Grin2b	NM_008171	1.8941e-09
Zmiz2	NM_001005867	1.99264e-09
Prrc2a	NM_020027	2.1343e-09
Svop	NM_026805	2.42828e-09
Camta2	NM_001190376	2.95861e-09
Calm1	NM_009790	3.12511e-09
Hspa8	NM_031165	3.78084e-09
Cmip	NM_028941	4.62807e-09
Gm15800	NM_181421	5.20721e-09
Ppp2r2c	NM_172994	5.62565e-09
Hsp90ab1	NM_008302	7.10742e-09
Brsk1	NM_001003920	7.3746e-09
Ttyh1	NM_001109765	7.78684e-09
Prrc2b	NM_172661	8.41656e-09
Pip5k1c	NM_001146687	9.70737e-09
Zfr	NM_011767	1.16629e-08
Rasgrp1	NM_011246	1.17535e-08
Nedd4	NM_010890	1.20796e-08
Clip3	NM_001081114	1.33287e-08
Fasn	NM_007988	1.70056e-08
Huwe1	NM_021523	1.80781e-08
Clasp2	NM_029633	1.92764e-08
Nckap1	NM_001290745	2.25032e-08
Ndrg2	NM_001145959	2.2813e-08
Aatk	NM_001198787	2.2912e-08
Lmtk2	NM_001081109	2.2912e-08
Glul	NM_008131	2.3467e-08
Pten	NM_008960	2.54402e-08
Cpe	NM_013494	2.70809e-08
Pitpnm2	NM_011256	2.70809e-08
Nfix	NM_001081982	2.87389e-08
Dpysl2	NM_009955	2.95242e-08
Atp9a	NM_001289446	3.05421e-08
Rph3a	NM_001302345	3.35274e-08
Nav3	NM_001081035	3.51886e-08
Snap91	NM_001277985	3.79288e-08
Cdk5r2	NM_009872	3.93882e-08
Ddn	NM_001013741	3.93882e-08
Aco2	NM_080633	4.03321e-08
Trim9	NM_001110202	4.13469e-08
Sptan1	NM_001177667	5.12633e-08
Tnpo2	NM_145390	5.68511e-08
Arhgap35	NM_172739	6.27524e-08
Nfic	NM_026756	7.09561e-08
Brinp1	NM_019967	7.85997e-08
Mprip	NM_201245	7.85997e-08
Enc1	NM_007930	8.34563e-08
Olfm1	NM_001038614	9.30313e-08
Sptbn1	NM_175836	1.00515e-07
Ap2a2	NM_007459	1.06363e-07
Syn1	NM_013680	1.11371e-07
Usp9x	NM_009481	1.15548e-07
Sept5	NM_213614	1.38965e-07
Lrrc4b	NM_198250	1.41607e-07
Dlgap3	NM_198618	1.48047e-07
Srebf2	NM_033218	1.57358e-07
Strn4	NM_133789	1.57358e-07
Sptbn2	NM_021287	1.63372e-07
Srgap3	NM_080448	1.63372e-07
Trim37	NM_197987	1.69708e-07
Akap6	NM_198111	1.70307e-07
Fth1	NM_010239	1.70307e-07
Hipk1	NM_001301304	1.72346e-07
Dlgap4	NM_001042488	1.81221e-07
Rapgefl1	NM_001080925	1.81221e-07
Rasgrf1	NM_011245	1.82116e-07
Gm996	NM_001005424	1.84791e-07
Myt1l	NM_001093776	1.92072e-07
Sbf1	NM_001081030	1.95089e-07
Wdr13	NM_001290783	2.19835e-07
Kif21b	NM_001039472	2.50752e-07
Tbc1d9b	NM_001290760	2.50752e-07
Ppp2r1a	NM_016891	2.57225e-07
Srcin1	NM_018873	2.66656e-07
Klc1	NM_008450	2.79243e-07
Atp13a2	NM_001164366	2.83355e-07
Iqsec1	NM_001134384	2.83355e-07
Myo5a	NM_010864	2.97889e-07
Nf1	NM_010897	2.97889e-07
Wdfy3	NM_172882	3.09221e-07
Tead3	NM_001098226	3.18546e-07
Mical2	NM_001193305	4.354e-07
Pi4ka	NM_001001983	4.354e-07
Fam120a	NM_001033268	4.36839e-07
Cltc	NM_001003908	4.41072e-07
Kcnma1	NM_001253378	4.5866e-07
Pum2	NM_001160222	4.5866e-07
Rnf157	NM_027258	4.5866e-07
Dlg2	NM_001243047	4.78631e-07
Agtpbp1	NM_023328	4.8021e-07
Aplp1	NM_007467	4.8021e-07
Pclo	NM_001110796	4.83635e-07
Aldoc	NM_001303423	5.00527e-07
Camk2b	NM_007595	5.15277e-07
Aff4	NM_033565	5.38335e-07
Nbea	NM_030595	5.38335e-07
D430041D05Rik	NM_001033347	5.81056e-07
Dnajc6	NM_001164584	5.88629e-07
Ank2	NM_001034168	6.0441e-07
Pcnx	NM_018814	6.26335e-07
Itpr1	NM_010585	6.29494e-07
Gabbr2	NM_001081141	6.75006e-07
Tulp4	NM_054040	6.76578e-07
Ndst1	NM_008306	6.84791e-07
Qk	NM_001159516	6.84791e-07
Zfp365	NM_178679	7.00674e-07
Gnao1	NM_010308	7.04359e-07
Adgrb1	NM_174991	7.17263e-07
Mapk8ip3	NM_001163450	7.67626e-07
Ank3	NM_170728	8.01735e-07
Akap11	NM_001164503	8.28519e-07
Aldoa	NM_001177308	8.28519e-07
Ppp3ca	NM_008913	8.31922e-07
Sphkap	NM_172430	8.31922e-07
Brinp2	NM_207583	8.95328e-07
Ap2a1	NM_001077264	9.11886e-07
Maged1	NM_019791	9.66463e-07
Calm2	NM_007589	9.70817e-07
Trak2	NM_172406	1.0048e-06
Ski	NM_011385	1.06633e-06
Madd	NM_001177720	1.08343e-06
Acvr1b	NM_007395	1.09035e-06
Kcnc3	NM_008422	1.09035e-06
Htt	NM_010414	1.41807e-06
Phyhip	NM_145981	1.42131e-06
Pcdh10	NM_001098172	1.45394e-06
Pgm2l1	NM_027629	1.47364e-06
Srrm2	NM_175229	1.47364e-06
Arpp21	NM_001177618	1.50685e-06
Chst2	NM_018763	1.60042e-06
Ptprn2	NM_011215	1.61069e-06
Ttll7	NM_001302957	1.61224e-06
Arhgef7	NM_001113517	1.61447e-06
Gabbr1	NM_019439	1.61831e-06
Chn1	NM_029716	1.65862e-06
Arhgap33	NM_001289670	1.76789e-06
Celsr2	NM_017392	1.76789e-06
Ids	NM_010498	1.76789e-06
Wdr7	NM_001014981	1.76789e-06
BC055324	NM_201364	1.80172e-06
Unc13a	NM_001029873	2.10563e-06
Arfgef3	NM_001033258	2.13939e-06
Bmpr2	NM_007561	2.13939e-06
Prex1	NM_177782	2.13939e-06
Nav1	NM_173437	2.17892e-06
Atp6v1b2	NM_007509	2.21841e-06
Ubr3	NM_001303033	2.25587e-06
Ppm1e	NM_177167	2.26449e-06
Crebbp	NM_001025432	2.46445e-06
Dpp8	NM_028906	2.46445e-06
Camsap2	NM_001081360	2.76355e-06
Aak1	NM_001040106	2.86445e-06
Ttyh3	NM_175274	2.9063e-06
Spag9	NM_001025429	3.03768e-06
Uba1	NM_001136085	3.03768e-06
Ngef	NM_019867	3.10515e-06
Kcnb1	NM_008420	3.11423e-06
Prkcb	NM_008855	3.1419e-06
Lrrc8b	NM_001033550	3.31718e-06
Atp5a1	NM_007505	3.39218e-06
Adcy5	NM_001012765	3.50983e-06
Scn8a	NM_011323	3.50983e-06
Wasf1	NM_031877	3.51657e-06
Zyg11b	NM_001033634	3.53455e-06
Prickle2	NM_001134461	3.54289e-06
Kcnd2	NM_019697	3.56049e-06
Syt1	NM_001252342	3.68718e-06
Cdkl5	NM_001024624	3.72307e-06
Atn1	NM_007881	3.80715e-06
Pak6	NM_001145854	3.80715e-06
Ddx24	NM_020494	4.01045e-06
Eef1a2	NM_007906	4.01045e-06
Rc3h2	NM_001100591	4.01045e-06
Tanc2	NM_181071	4.01045e-06
Son	NM_178880	4.09424e-06
Stox2	NM_175162	4.12219e-06
Arel1	NM_178065	4.15591e-06
Epn1	NM_001252454	4.15591e-06
Gramd1b	NM_172768	4.20532e-06
Ulk2	NM_013881	4.21808e-06
Map7d1	NM_001145970	4.50189e-06
Cic	NM_027882	4.70122e-06
Fry	NM_172887	4.72418e-06
Scaf1	NM_001008422	4.81416e-06
Smarcc2	NM_198160	4.83028e-06
Apoe	NM_009696	4.85926e-06
Xpo6	NM_028816	5.26292e-06
Cwc25	NM_026186	5.50148e-06
Wnk1	NM_198703	5.50148e-06
Zmiz1	NM_183208	5.85681e-06
Scn2a1	NM_001099298	6.40225e-06
Peg3	NM_008817	6.43752e-06
Syt7	NM_018801	6.46609e-06
Crmp1	NM_007765	6.99231e-06
Eif4g1	NM_145941	6.99231e-06
Rapgef4	NM_019688	7.34271e-06
Ap2m1	NM_001302970	7.5282e-06
Dmxl2	NM_172771	7.5282e-06
Ubqln2	NM_018798	7.60144e-06
Smarca4	NM_011417	7.83665e-06
Usp22	NM_001004143	8.02367e-06
Prpf8	NM_138659	8.36007e-06
Hcfc1	NM_008224	8.41776e-06
Mink1	NM_176893	9.01812e-06
Nrgn	NM_022029	9.08981e-06
Dclk1	NM_001111052	9.20078e-06
Lrrc7	NM_001291452	9.38336e-06
Ncor1	NM_011308	9.40581e-06
Gpi1	NM_008155	1.01206e-05
Mgat3	NM_010795	1.01206e-05
R3hdm2	NM_001168292	1.04792e-05
Plxna1	NM_008881	1.04991e-05
Clstn1	NM_023051	1.07505e-05
Psd	NM_028627	1.15029e-05
Pink1	NM_026880	1.2059e-05
Ccny	NM_026484	1.21878e-05
Ubr4	NM_001160319	1.21878e-05
Atp1a2	NM_178405	1.23522e-05
Slc1a2	NM_001077515	1.23979e-05
Dock9	NM_134074	1.24038e-05
Inpp4a	NM_030266	1.24038e-05
R3hdm1	NM_181750	1.24038e-05
Rtn4	NM_194051	1.24038e-05
Fkbp8	NM_001111066	1.25944e-05
Dync1h1	NM_030238	1.28953e-05
Abca2	NM_007379	1.34584e-05
Ube3b	NM_054093	1.40138e-05
Dagla	NM_198114	1.40486e-05
Mycbp2	NM_207215	1.40486e-05
Arhgap5	NM_009706	1.48934e-05
Cyp27a1	NM_024264	1.48934e-05
Apc2	NM_011789	1.49724e-05
Trappc10	NM_001081055	1.50819e-05
Herc2	NM_010418	1.51989e-05
Cbx6	NM_028763	1.54068e-05
Ctbp1	NM_013502	1.54068e-05
Ube3c	NM_133907	1.5538e-05
Zbtb18	NM_001012330	1.5538e-05
Scap	NM_001103162	1.60331e-05
Arhgap21	NM_001128084	1.61705e-05
Agap3	NM_001256431	1.63598e-05
Zer1	NM_001290503	1.64061e-05
Mapk3	NM_011952	1.70432e-05
Dusp8	NM_008748	1.70938e-05
Frmpd4	NM_001290428	1.75119e-05
Fjx1	NM_010218	1.75235e-05
Uhrf1bp1l	NM_029166	1.75235e-05
Arhgap44	NM_001099288	1.78132e-05
Synj1	NM_001045515	1.78132e-05
Ralgds	NM_001145836	1.78372e-05
Pcdh9	NM_001271798	1.81072e-05
Atp6v0d1	NM_013477	1.83298e-05
Zcchc14	NM_080855	1.93026e-05
Kalrn	NM_001164268	1.94425e-05
Tubb4a	NM_009451	1.94425e-05
Cacna1i	NM_001044308	2.00745e-05
Plxnd1	NM_026376	2.02181e-05
Apba1	NM_177034	2.14245e-05
Stk25	NM_021537	2.3957e-05
Bcr	NM_001081412	2.4291e-05
Brsk2	NM_029426	2.46824e-05
Cst3	NM_009976	2.46824e-05
Fam189a1	NM_183087	2.46824e-05
Ncoa1	NM_010881	2.46824e-05
Nfatc2	NM_001037178	2.46824e-05
Sparcl1	NM_010097	2.46824e-05
Mast1	NM_019945	2.62769e-05
Gnaz	NM_010311	2.67358e-05
Arhgef12	NM_027144	2.7136e-05
Nrxn2	NM_001205235	2.74894e-05
Pcdhac2	NM_001003672	2.74894e-05
Tbc1d9	NM_001111304	2.75987e-05
Adnp	NM_009628	2.76728e-05
Chd5	NM_029216	2.77086e-05
Iqsec2	NM_001005475	2.77524e-05
Kcnq3	NM_152923	2.83447e-05
Dock3	NM_153413	2.85446e-05
Tcf4	NM_001083967	2.85446e-05
Secisbp2l	NM_177608	2.92017e-05
Nme8	NM_001167909	2.92467e-05
Spred1	NM_033524	2.92467e-05
Sgip1	NM_144906	2.96443e-05
Ap2b1	NM_001035854	3.04099e-05
Dctn1	NM_001198867	3.06909e-05
Usp34	NM_001190401	3.13037e-05
Amph	NM_175007	3.22134e-05
Hipk2	NM_001294143	3.29121e-05
Rapgef1	NM_054050	3.29121e-05
Extl3	NM_018788	3.31073e-05
Unc80	NM_175510	3.31193e-05
Ttbk2	NM_080788	3.36646e-05
Tspan7	NM_019634	3.3914e-05
Nr2f1	NM_010151	3.52073e-05
Shank3	NM_021423	3.5297e-05
Usp32	NM_001029934	3.53384e-05
Wnk2	NM_001290313	3.62752e-05
Cdc42bpa	NM_001033285	3.68525e-05
Tnks2	NM_001163635	3.80026e-05
Trak1	NM_175114	3.82241e-05
Clec16a	NM_177562	3.82378e-05
Gpm6a	NM_001253754	3.85694e-05
Sipa1l1	NM_172579	3.85694e-05
Zeb2	NM_001289521	3.85694e-05
Rusc2	NM_199057	3.88557e-05
Zc3h7b	NM_001081016	3.88557e-05
Tet3	NM_183138	4.09972e-05
Snap25	NM_011428	4.18944e-05
Neurl4	NM_001291119	4.23901e-05
Ipo13	NM_146152	4.37341e-05
Git1	NM_001004144	4.40462e-05
Ppp2r5b	NM_198168	4.50588e-05
Tubb3	NM_023279	4.6118e-05
Usp31	NM_001033173	4.74167e-05
Kifc2	NM_010630	4.78691e-05
Sepp1	NM_001042613	4.90206e-05
Sec14l1	NM_001166507	4.96031e-05
Apbb1	NM_001253887	4.97969e-05
Atp1b1	NM_009721	4.97969e-05
Caskin1	NM_027937	4.97969e-05
Foxo3	NM_019740	5.06073e-05
Map3k12	NM_009582	5.06073e-05
Pkm	NM_001253883	5.06073e-05
B3gat1	NM_029792	5.06916e-05
Klhl22	NM_145479	5.08261e-05
Pja2	NM_144859	5.13874e-05
Slc4a3	NM_009208	5.13874e-05
Ptprt	NM_001291150	5.29925e-05
Ubap2l	NM_001165984	5.42071e-05
Bag6	NM_057171	5.42431e-05
Nsd1	NM_008739	5.42431e-05
Vgf	NM_001039385	5.45107e-05
Fam171b	NM_175514	5.55456e-05
Marf1	NM_001081154	5.56389e-05
Ptgds	NM_008963	5.73424e-05
Lrrn2	NM_010732	5.76984e-05
Arhgap20	NM_175535	5.8951e-05
Mest	NM_001252293	5.97573e-05
Tro	NM_001290772	5.99736e-05
Gfap	NM_010277	6.03959e-05
Dip2c	NM_001081426	6.0939e-05
Camk2n1	NM_025451	6.12057e-05
Slc25a4	NM_007450	6.13106e-05
Mapk1	NM_011949	6.22449e-05
Mark1	NM_145515	6.32027e-05
Camta1	NM_001081557	6.45753e-05
Ap3d1	NM_007460	6.55444e-05
Adap1	NM_172723	6.82655e-05
Unc13c	NM_001081153	6.9295e-05
Ptk2b	NM_001162366	6.95519e-05
Ubqln1	NM_152234	7.07002e-05
Mast2	NM_008641	7.37359e-05
4932438A13Rik	NM_172679	7.48521e-05
Hcn2	NM_008226	8.01469e-05
Arfgef1	NM_001102430	8.06117e-05
Ap1b1	NM_007454	8.49123e-05
Btbd3	NM_145534	9.16938e-05
Slc24a2	NM_001110240	9.27743e-05
Celf5	NM_176954	9.32771e-05
Large	NM_010687	9.46573e-05
Anapc5	NM_021505	9.52778e-05
2010300C02Rik	NM_028096	9.58006e-05
Ppp1r37	NM_199149	9.58692e-05
Map4k4	NM_001252201	9.83592e-05
Cacna1a	NM_001252060	9.94721e-05
Taok2	NM_001163774	9.96601e-05
Eps15	NM_001159964	0.000100875
Dyrk3	NM_145508	0.000104361
Fem1b	NM_010193	0.000105986
Celf2	NM_001110228	0.000109625
Ptprj	NM_008982	0.000109625
Ralgapa1	NM_001003719	0.000109625
Gprin1	NM_012014	0.000109815
Akt3	NM_011785	0.000110141
Man2a2	NM_172903	0.000110141
Ywhaz	NM_001253807	0.000110141
Ncor2	NM_001253905	0.000110699
Camkk2	NM_145358	0.000110727
Gsk3b	NM_019827	0.000110727
Mkl2	NM_153588	0.000112894
Jph4	NM_177049	0.000113828
Rufy3	NM_001289775	0.000115986
Taok1	NM_144825	0.000115986
Nacc1	NM_025788	0.000116122
Csnk1g2	NM_001159591	0.000117064
Ppp6r1	NM_172894	0.000122401
Tln2	NM_001081242	0.000122401
Ttc7b	NM_001033213	0.000124752
Med13l	NM_172424	0.000125675
Pde4b	NM_001177982	0.000126103
Lrrc4	NM_138682	0.000127917
Cacnb4	NM_001285428	0.000131561
Hk1	NM_001146100	0.000135366
Ank	NM_020332	0.000136294
Cdk5r1	NM_009871	0.000136294
Clasp1	NM_029709	0.000137021
Fscn1	NM_007984	0.000141785
Ulk1	NM_009469	0.000142979
Atp6v0a1	NM_001243049	0.000145759
Tcaf1	NM_029930	0.000145759
Rasgef1a	NM_027526	0.000148583
Camkv	NM_145621	0.000149406
Dtx1	NM_008052	0.000157864
Lrrc4c	NM_178725	0.000158456
Abhd8	NM_022419	0.000165779
Agap1	NM_001037136	0.000165779
Aes	NM_010347	0.000166195
Maz	NM_010772	0.000167188
Dcaf6	NM_028759	0.000169743
Birc6	NM_007566	0.000174728
Pde1b	NM_008800	0.000175377
Zfp106	NM_011743	0.000177723
Mast3	NM_199308	0.000178764
Cdk17	NM_146239	0.000187247
Igsf21	NM_198610	0.000187247
Igsf8	NM_080419	0.000187294
Cadps	NM_001042617	0.000188676
Zfp651	NM_001166644	0.000189406
Add1	NM_001024458	0.000189914
Trip12	NM_133975	0.000196351
Ubb	NM_011664	0.000196351
Hsp90aa1	NM_010480	0.000197112
Slc8a2	NM_148946	0.000197112
Dmtn	NM_001252665	0.000199833
Anks1b	NM_001177396	0.000200784
Foxk2	NM_001080932	0.000205588
Gpr158	NM_001004761	0.000205588
Grm5	NM_001081414	0.000207068
Abhd17a	NM_145421	0.000207664
Mdh1	NM_008618	0.000212108
Lpin2	NM_022882	0.000212322
Stxbp5	NM_001081344	0.000214309
Ipo5	NM_023579	0.000217378
Tmem151a	NM_001001885	0.000217662
Ppp1r14a	NM_026731	0.000218404
Csde1	NM_001161854	0.000224653
Igsf9b	NM_001129787	0.000224653
Kcnh1	NM_001038607	0.000224653
Pld3	NM_011116	0.000225743
C2cd2l	NM_027909	0.000227583
Cnksr2	NM_177751	0.000230199
Cdc42bpb	NM_183016	0.000230951
Ralgapb	NM_001291137	0.000231989
Rad23b	NM_009011	0.000232315
Csnk1e	NM_001289898	0.000238781
Bap1	NM_027088	0.000240507
Trrap	NM_001081362	0.000241309
Irf2bpl	NM_145836	0.00024202
Adarb1	NM_130895	0.000243683
Mgat5b	NM_172948	0.000251691
Arap2	NM_178407	0.000255488
Rimbp2	NM_001081388	0.000255488
Lrp1	NM_008512	0.000259697
Ptpra	NM_001163688	0.000266987
Calm3	NM_007590	0.000272579
Trim32	NM_001161782	0.000272579
Nat8l	NM_001001985	0.00027387
Mgrn1	NM_029657	0.00027403
Arid1a	NM_001080819	0.000275542
Pcsk1n	NM_013892	0.000275542
Arhgef2	NM_001198911	0.000281851
Ip6k1	NM_013785	0.000282232
Dab2ip	NM_001290637	0.000282855
AI314180	NM_172381	0.000284394
Myo18a	NM_001291214	0.000289674
Disp2	NM_170593	0.000290784
Foxp1	NM_001197322	0.000290784
Ppargc1a	NM_008904	0.000291155
Hnrnpu	NM_016805	0.000304245
Ppp6r2	NM_026813	0.000304245
Med13	NM_001080931	0.000304354
Slitrk5	NM_198865	0.000304647
Herc1	NM_145617	0.000305952
Hdac5	NM_010412	0.000309452
Wdr6	NM_031392	0.000309529
Srcap	NM_001304266	0.000319452
Sympk	NM_026605	0.000321489
Dgkd	NM_177646	0.000322395
Plxna2	NM_008882	0.000329238
Drosha	NM_026799	0.000332072
Arnt2	NM_007488	0.000349249
Pigq	NM_011822	0.000351954
Csnk1a1	NM_146087	0.000358284
Kcnh3	NM_010601	0.000360632
Rab3a	NM_009001	0.000363106
D15Ertd621e	NM_145959	0.00036527
5031439G07Rik	NM_001033273	0.000368731
Dapk1	NM_029653	0.000368731
Ttbk1	NM_001162864	0.000370895
Btbd1	NM_146193	0.000380709
Xpo7	NM_023045	0.000382023
Clcn3	NM_173876	0.000383735
Wac	NM_001282093	0.000384728
Cacnb3	NM_001044741	0.000384845
Hmgcs1	NM_001291439	0.000388188
Pak1	NM_011035	0.000391066
Gm608	NM_001029889	0.000392545
Nsf	NM_008740	0.000397713
Prrc2c	NM_001081290	0.000397713
Rusc1	NM_001083808	0.000397713
Tiam1	NM_001145887	0.000397713
Asap1	NM_001276467	0.000410437
Dopey2	NM_027293	0.000410437
Kcna2	NM_008417	0.000410437
Nlgn3	NM_172932	0.000410437
Med14	NM_012005	0.000412553
Ankrd52	NM_172790	0.000413511
Dlgap2	NM_001145965	0.000413511
Atp5f1	NM_009725	0.00042573
Mef2c	NM_001170537	0.00042573
Trpc4ap	NM_001163452	0.00042573
Arrb1	NM_177231	0.000428316
Neurl1a	NM_001163480	0.000433289
Sec23a	NM_009147	0.000433289
Acaca	NM_133360	0.000441017
Cacna1e	NM_009782	0.000442524
App	NM_007471	0.000448125
Mtor	NM_020009	0.000452504
Chst1	NM_023850	0.000455361
Tle3	NM_009389	0.000455361
Wwc1	NM_170779	0.000460264
Rtn4r	NM_022982	0.000465244
Bcan	NM_001109758	0.000474204
Phlpp1	NM_133821	0.000475427
Ago1	NM_153403	0.000476635
Tmem151b	NM_001013749	0.000500914
Chn2	NM_001163640	0.000508785
Matr3	NM_010771	0.000508785
Anapc1	NM_008569	0.000514001
Sv2b	NM_001109753	0.000514602
Uqcrc1	NM_025407	0.000514602
Ckap5	NM_001165989	0.000520029
Rnf14	NM_001164622	0.000520029
Chd4	NM_145979	0.00052254
Mef2d	NM_133665	0.000524106
Lnpep	NM_172827	0.000526797
Atmin	NM_177700	0.000530754
Ntrk2	NM_001282961	0.00053746
Nrxn1	NM_177284	0.00053856
Ptpn5	NM_013643	0.00053856
Gdi1	NM_010273	0.000539834
Auts2	NM_177047	0.00054339
Arid1b	NM_001085355	0.00055063
Slc4a4	NM_001197147	0.000561569
Rundc3a	NM_016759	0.000569468
Rnf10	NM_016698	0.000577276
Kif3c	NM_008445	0.000582397
Kmt2e	NM_026984	0.000585017
Egr1	NM_007913	0.000596052
Arhgap23	NM_021493	0.000601566
Nr3c1	NM_008173	0.000604611
Ppp2ca	NM_019411	0.000605081
Pcdh7	NM_001122758	0.000615061
Brd4	NM_198094	0.000621605
Hnrnpul1	NM_144922	0.000622106
Cacna1g	NM_001177888	0.000634511
Tnrc18	NM_001122730	0.000635157
Slc12a6	NM_133648	0.000638887
Tuba4a	NM_009447	0.000645254
Jph3	NM_020605	0.000651499
Sowaha	NM_183173	0.000651499
Lrrc8a	NM_177725	0.000658617
Ankrd13c	NM_001013806	0.000666442
Ankrd11	NM_001081379	0.000690271
Eif4g3	NM_001256195	0.000697567
Lppr4	NM_177664	0.000698566
Ago2	NM_153178	0.000705469
Larp1	NM_028451	0.00070712
Trio	NM_001081302	0.00070712
Mtmr4	NM_133215	0.000709994
Ppp1r9b	NM_172261	0.0007122
Cnr1	NM_007726	0.000721807
Gas7	NM_001277080	0.000721807
BC005537	NM_024473	0.000722538
Dst	NM_133833	0.000722538
1110059E24Rik	NM_025423	0.000730653
Rc3h1	NM_001024952	0.000730653
Vps13d	NM_001276502	0.00073288
Cacnb1	NM_001159319	0.000740577
Syt11	NM_018804	0.000748789
Hipk3	NM_010434	0.000758966
Nefl	NM_010910	0.000760112
Tnik	NM_001163007	0.000762214
Fyn	NM_001122893	0.000769444
Garnl3	NM_178888	0.00077037
Cand1	NM_027994	0.000784002
Ncoa2	NM_008678	0.000808274
Cnot1	NM_178078	0.000813857
Wsb2	NM_021539	0.000819953
Adrbk1	NM_001290818	0.000827071
Mroh1	NM_175457	0.000827071
Csrnp3	NM_178634	0.000827107
Sfxn5	NM_178639	0.000833703
Atp2b1	NM_026482	0.000841659
Plp1	NM_011123	0.000883318
Syn2	NM_013681	0.00088529
Tenm3	NM_011857	0.000885816
Ncan	NM_007789	0.000889136
Tmem132b	NM_001190352	0.000897365
Cacng3	NM_019430	0.000917236
Prkcg	NM_001291434	0.000923239
Apba2	NM_001291167	0.000925563
Vamp2	NM_009497	0.000925563
Zdhhc8	NM_172151	0.000927494
Arhgef4	NM_183019	0.000929133
Pgam1	NM_023418	0.000937768
Pum1	NM_001159606	0.000940968
Pacs2	NM_001291445	0.000942119
Dhx30	NM_133347	0.000946547
Plcb1	NM_001145830	0.00095106
Ankrd17	NM_198010	0.000952562
Pik3r2	NM_008841	0.000954298
Myo16	NM_001081397	0.000959058
Sirt2	NM_001122766	0.000959985
Lztr1	NM_025808	0.000963457
Camsap1	NM_001276360	0.000971664
Pds5b	NM_175310	0.000973126
Susd4	NM_144796	0.000977056
Atp2b4	NM_001167949	0.000990911
Syne1	NM_022027	0.000994299
Mark3	NM_021516	0.00101868
Ash1l	NM_138679	0.00102345
Cep170	NM_001099637	0.00102345
Gpr3	NM_008154	0.00102345
Pfkm	NM_001163488	0.00102345
Rtn3	NM_053076	0.00102345
Acly	NM_134037	0.00103394
Btbd6	NM_001145900	0.00103954
Tshz1	NM_001081300	0.0010457
Tspyl4	NM_030203	0.0010457
Pcdhgc3	NM_033581	0.00104629
Dvl3	NM_007889	0.00105008
Klhl29	NM_001164493	0.00105424
Atxn1	NM_001199304	0.00105835
Phactr3	NM_001007154	0.00106796
Ap1g1	NM_009677	0.00107096
Dip2a	NM_001081419	0.00107449
Aff3	NM_001290814	0.00107669
Dip2b	NM_001159361	0.00108203
Adam23	NM_011780	0.00108405
Gtf3c2	NM_027901	0.00108405
Zfyve9	NM_183300	0.00108827
Trp53inp2	NM_178111	0.00109052
Fbxo41	NM_001289675	0.00112828
Lmo2	NM_001142335	0.00114228
Magi2	NM_001170746	0.00115926
Ptprg	NM_008981	0.00115926
Abi2	NM_001198571	0.00115993
Tsc2	NM_001286718	0.00117172
Dtna	NM_001285813	0.0011813
Ddx6	NM_007841	0.00118145
Prelid1	NM_025596	0.00118145
Ppp3cb	NM_008914	0.0012317
A830010M20Rik	NM_001007574	0.00124692
Ehmt2	NM_147151	0.00125263
Arid2	NM_175251	0.00127373
Dzank1	NM_172859	0.00128238
Tmem63b	NM_198167	0.0012954
Crtc1	NM_001004062	0.00129782
Cux2	NM_007804	0.00129782
Dcaf5	NM_177267	0.00130843
Cobl	NM_001282994	0.00131636
Zfp867	NM_178417	0.00132122
Dmwd	NM_010058	0.0013631
Fam160b1	NM_145505	0.00136727
Gnb2	NM_010312	0.00139054
Adgrl2	NM_001081298	0.00139517
Mef2a	NM_001033713	0.00143491
Trim2	NM_001271725	0.00144627
Akt1	NM_001165894	0.00144679
Plekhm2	NM_001033150	0.00146644
Camk4	NM_009793	0.0014679
Flii	NM_001302207	0.00147162
Myh10	NM_175260	0.00147162
B230219D22Rik	NM_181278	0.00149298
Sorl1	NM_011436	0.00149298
Fam49a	NM_001146119	0.00149606
Pik3ca	NM_008839	0.00149606
Med16	NM_198107	0.00152557
Tenm4	NM_011858	0.00152813
Atp6v0e2	NM_133764	0.00154272
Arhgap39	NM_198420	0.00156925
Rapgef2	NM_001099624	0.00157775
Gpam	NM_008149	0.00159589
Shank2	NM_001081370	0.00160071
Zswim8	NM_001252082	0.00161598
Elavl3	NM_010487	0.00161859
Mon2	NM_001163024	0.00162642
Llgl1	NM_001159404	0.00163774
Kifap3	NM_010629	0.0017106
Ahdc1	NM_146155	0.00172151
Ncoa6	NM_019825	0.00174535
Iqsec3	NM_001289685	0.00175277
Nell2	NM_001289653	0.00176535
Satb1	NM_001163630	0.00176683
Grin3a	NM_001033351	0.00176863
Rpl4	NM_024212	0.00176863
Lrp3	NM_001024707	0.00178241
Kif1c	NM_153103	0.00179735
Macf1	NM_001199137	0.00179735
Cnpy3	NM_028065	0.00181288
Sv2a	NM_022030	0.00184448
Dock4	NM_172803	0.00187376
Dlc1	NM_015802	0.00187665
Adgrl3	NM_198702	0.00187667
Sf3b1	NM_031179	0.00187667
Ice1	NM_144837	0.00188135
Pcnxl3	NM_144868	0.00188135
Ccser2	NM_028407	0.00189065
Dusp7	NM_153459	0.00189065
Tcf20	NM_013836	0.00189286
Ypel3	NM_025347	0.00189795
Ywhag	NM_018871	0.00189795
9430020K01Rik	NM_001081963	0.00190265
Kat7	NM_001195004	0.00194934
Atf7ip	NM_019426	0.00197131
Arhgef17	NM_001081116	0.00199149
Rbfox3	NM_001285438	0.00199772
Actr3	NM_001205386	0.00200052
Pde4dip	NM_178080	0.00200052
Phactr1	NM_001005748	0.00200052
Mapk10	NM_001081567	0.00200065
Ankib1	NM_001289529	0.00201087
Gprasp1	NM_001005385	0.00203034
Cadm4	NM_153112	0.00204977
Lrrc41	NM_153521	0.00205016
Mapk4	NM_172632	0.0020615
Arhgef11	NM_001003912	0.0020831
Elmo2	NM_080287	0.00208705
Zfp423	NM_033327	0.00211922
Snph	NM_001291077	0.00214182
Eml2	NM_001162996	0.002142
Sept7	NM_001205367	0.002142
Kmt2d	NM_001033276	0.00214293
Add3	NM_013758	0.0021547
Mib1	NM_144860	0.00215929
Tmem246	NM_025944	0.00216632
Arl2bp	NM_024269	0.00217333
B4galt2	NM_017377	0.00217333
Kcnq2	NM_001302888	0.00217333
Zfp507	NM_177739	0.00220337
Nfib	NM_008687	0.00221382
Itsn1	NM_010587	0.00223419
Dhx9	NM_007842	0.00224488
Lrfn4	NM_153388	0.00225548
Atp5c1	NM_020615	0.00229932
Sirpa	NM_001291020	0.00230958
Kpnb1	NM_008379	0.00236634
Heatr5b	NM_001081179	0.00238859
Dgkh	NM_001253766	0.00240529
Kcnh7	NM_133207	0.00240529
Mbp	NM_001025259	0.00241058
Copa	NM_009938	0.00244961
Arhgap29	NM_172525	0.00250688
Add2	NM_001271859	0.00252595
Atg2b	NM_029654	0.0025369
Dennd5b	NM_177192	0.0025369
Atp1a1	NM_144900	0.00254103
6330403A02Rik	NM_001081227	0.00259233
Cpt1c	NM_153679	0.00261238
Fxr2	NM_011814	0.00261238
Eif3c	NM_146200	0.00261285
Kndc1	NM_177261	0.00268347
Spire1	NM_176832	0.00270305
Dscam	NM_031174	0.00273257
Gtf2i	NM_010365	0.00273257
Hdlbp	NM_133808	0.00273605
Supt6	NM_009297	0.00273605
Atg2a	NM_194348	0.00277511
Abi1	NM_001077190	0.00278216
Mt3	NM_013603	0.00281002
Aggf1	NM_025630	0.00282027
Copg1	NM_201244	0.00284583
Cx3cr1	NM_009987	0.00285464
Prr12	NM_175022	0.00288741
Atxn7l3	NM_001098837	0.00290379
Fbxl8	NM_015821	0.00290379
Nfia	NM_001122952	0.00290445
Prkaca	NM_001277898	0.00294242
Abca3	NM_001039581	0.00297083
Rora	NM_001289916	0.00297083
Ep300	NM_177821	0.00297182
Adcy2	NM_153534	0.00297678
Arf3	NM_007478	0.00298266
Rab11fip4	NM_175543	0.00298382
Etnk2	NM_175443	0.00298696
Gbf1	NM_178930	0.00302425
Atxn2	NM_009125	0.00304747
Samd4b	NM_175021	0.0030586
Gnal	NM_010307	0.00305936
Wasf3	NM_145155	0.00306149
Akt2	NM_007434	0.00307947
Csnk2a1	NM_007788	0.00310949
Pcnxl2	NM_175561	0.00312663
Etv1	NM_001163154	0.00313101
Kidins220	NM_001081378	0.00313101
Pdzd2	NM_001081064	0.00313101
Smpd3	NM_021491	0.00313101
Atxn7l3b	NM_001033474	0.00313321
Nrd1	NM_146150	0.00320771
Sept3	NM_011889	0.00323416
Slc12a5	NM_020333	0.00325182
Sobp	NM_175407	0.0032916
Gcn1l1	NM_172719	0.00329607
Ints1	NM_026748	0.00329607
Tnks	NM_175091	0.00330896
Fam21	NM_026585	0.00331231
Gpr162	NM_013533	0.00331363
Abat	NM_001170978	0.00331979
Fam65a	NM_001081241	0.00331979
Ppp2r5d	NM_009358	0.00331979
Gpr26	NM_173410	0.00335263
Psmd1	NM_027357	0.00335263
Ppp1cb	NM_172707	0.00337345
Sorbs2	NM_001205219	0.00337345
Kctd3	NM_172650	0.00338584
Akap12	NM_031185	0.00343431
Pacs1	NM_153129	0.00345284
Ptprd	NM_011211	0.00345284
Galnt9	NM_001122639	0.0034552
Cask	NM_001284503	0.00351266
Ppp1r15b	NM_133819	0.00352703
Celf4	NM_133195	0.0035392
Zmym3	NM_019831	0.00357774
Ryr2	NM_023868	0.00365918
Cit	NM_007708	0.00369342
Ddx5	NM_007840	0.00369342
Got1	NM_010324	0.0037031
Doc2b	NM_007873	0.00376057
Hectd1	NM_144788	0.00377429
Rap1gds1	NM_145544	0.00377429
2310067B10Rik	NM_028014	0.00379471
Cyld	NM_173369	0.00381179
Dcaf11	NM_133734	0.0038738
Atp6v1a	NM_007508	0.00393854
Hs6st1	NM_015818	0.00397406
Ptch1	NM_008957	0.00398252
Hdac4	NM_207225	0.00403985
Cdh22	NM_174988	0.00406309
Abcd2	NM_011994	0.0040657
Rasa3	NM_009025	0.00411558
Cab39	NM_133781	0.00413411
2310035C23Rik	NM_029349	0.00416349
Gtf3c1	NM_207239	0.00416524
Akap9	NM_194462	0.00418264
Fam179b	NM_177805	0.00423323
Hivep1	NM_007772	0.00427568
Mapk6	NM_015806	0.00427568
Rhot1	NM_021536	0.00427568
Cul3	NM_016716	0.00430923
March6	NM_172606	0.00449541
Nedd4l	NM_001114386	0.00449541
Pdzd8	NM_001033222	0.00449541
Phlda1	NM_009344	0.00449541
Plk2	NM_152804	0.0045209
Ahcyl1	NM_145542	0.00455746
Sh3bp4	NM_133816	0.00456495
Mbd5	NM_001290656	0.0046478
Cdk14	NM_011074	0.00465805
Dnmt3a	NM_153743	0.00466272
Rprd2	NM_001081293	0.00466272
Kif21a	NM_001109042	0.00470316
Slc25a5	NM_007451	0.00471989
Eif1	NM_011508	0.004749
Soga1	NM_001164663	0.00475773
Ptprf	NM_011213	0.00477184
Cabin1	NM_172549	0.00478448
Atg9a	NM_001003917	0.00488701
Magee1	NM_053201	0.00492357
Ube4b	NM_022022	0.00493514
Hmgxb3	NM_134134	0.00494502
Setx	NM_198033	0.00494502
Nrip1	NM_173440	0.00494848
Vcp	NM_009503	0.00500227
Arf6	NM_007481	0.00507061
Erbb2ip	NM_001289474	0.00507061
Lrrtm3	NM_178678	0.00507061
Trafd1	NM_172275	0.00507061
Fam160a2	NM_001242365	0.00508936
Mta1	NM_054081	0.00508993
Tril	NM_025817	0.0051789
Fbxw7	NM_080428	0.00521481
Tesk1	NM_011571	0.00521735
Chrm1	NM_007698	0.00522625
Tacc2	NM_021314	0.00522625
Bcl9l	NM_030256	0.00526158
1810026J23Rik	NM_178619	0.00531065
Ipo4	NM_024267	0.00531065
Grik3	NM_001081097	0.00531396
Ap3b2	NM_021492	0.00531848
Smg1	NM_001031814	0.00540591
Mcemp1	NM_026985	0.00542884
Ogt	NM_001290535	0.00546592
Dennd4a	NM_001162917	0.00547947
Fbxo11	NM_001081034	0.00547947
Atxn2l	NM_183020	0.00550541
Sema7a	NM_011352	0.00550541
Psmd2	NM_134101	0.0055655
Itm2b	NM_008410	0.00558257
Usp47	NM_133758	0.0057154
Pgbd5	NM_171824	0.00586828
Fam171a2	NM_199200	0.0058836
Hif1a	NM_010431	0.0058882
6030419C18Rik	NM_176921	0.00591573
Spata2	NM_170756	0.00592383
Fbxl19	NM_172748	0.0059766
Gpm6b	NM_023122	0.0059766
Ncoa4	NM_019744	0.0059766
Fat3	NM_001080814	0.00598118
Fam69b	NM_019833	0.00599518
Acox3	NM_030721	0.00599691
Kcnh5	NM_172805	0.00599691
4930402H24Rik	NM_029432	0.00600762
Slc6a1	NM_178703	0.00600969
Pde10a	NM_001290707	0.00603201
Rbbp4	NM_009030	0.00612364
Dnm1l	NM_001276341	0.00612373
Ftl1	NM_010240	0.00614088
Carm1	NM_021531	0.00615867
Rap1gap2	NM_001015046	0.00615867
Tmem132a	NM_133804	0.00616022
Smarcd1	NM_031842	0.00617243
Soga3	NM_026138	0.00621736
Ipo7	NM_181517	0.00631603
1700021K19Rik	NM_172615	0.00636787
Keap1	NM_001110307	0.00636787
Scd1	NM_009127	0.00637332
Adar	NM_019655	0.00638072
Ep400	NM_029337	0.00640349
Src	NM_009271	0.00640991
Ubr5	NM_001112721	0.00641191
Agfg1	NM_010472	0.00645612
Bzw1	NM_025824	0.00645612
Cul1	NM_012042	0.00646652
Megf9	NM_172694	0.00646652
Sgk1	NM_001161845	0.00661379
Epn3	NM_027984	0.00662773
Adipor1	NM_028320	0.00666116
Cdk13	NM_027118	0.00666116
Dyrk1a	NM_001113389	0.00668027
Psmd3	NM_009439	0.00677794
Eif4a2	NM_013506	0.00677807
Kansl1	NM_001081045	0.00677807
Fzr1	NM_019757	0.00678372
Zhx3	NM_177263	0.00678694
Cmtr1	NM_028791	0.00678746
Nr2c2	NM_011630	0.00679439
Pde4a	NM_019798	0.00683434
Map4k3	NM_001290345	0.00685025
3110035E14Rik	NM_178399	0.00685629
Prkacb	NM_001164199	0.00685629
Fbxl5	NM_001159963	0.00688078
Dlg1	NM_001252435	0.00688766
Glud1	NM_008133	0.00688766
Tbc1d16	NM_172443	0.00694505
Cadps2	NM_001252106	0.00697343
Cacna1b	NM_001042528	0.00698536
Gnpat	NM_010322	0.00698536
Eif4a1	NM_144958	0.00700185
Xpr1	NM_011273	0.0070332
Cbl	NM_007619	0.00707875
Gabra4	NM_010251	0.00707875
Sipa1l2	NM_001081337	0.00707875
Camk2g	NM_001039139	0.0070985
Scgn	NM_145399	0.00711523
Gnptab	NM_001004164	0.0071295
Mfhas1	NM_001081279	0.00713977
Cspg5	NM_013884	0.00714075
Kdm5c	NM_013668	0.00716866
Acsbg1	NM_053178	0.00718145
Ddb1	NM_015735	0.00718145
Opa3	NM_207525	0.00718145
Sgsm1	NM_172718	0.00718145
Hspa12a	NM_175199	0.0072048
Herc3	NM_028705	0.00721506
Cnp	NM_009923	0.00736561
Nploc4	NM_199469	0.0074673
Sema6b	NM_001130456	0.0074686
Trpm3	NM_001035243	0.00750195
Slc25a23	NM_025877	0.00750249
Smpd1	NM_011421	0.00754085
Scyl1	NM_023912	0.00758953
Gon4l	NM_001242372	0.00765686
Zc3h14	NM_001008506	0.00782955
Myo9a	NM_173018	0.00783206
Epha4	NM_007936	0.00784756
Cyfip1	NM_011370	0.00785444
Sel1l3	NM_172710	0.00785703
Ywhaq	NM_011739	0.00785703
Aftph	NM_001290545	0.00791313
Jak1	NM_146145	0.00791313
Ankrd50	NM_001167883	0.00801658
Homer1	NM_011982	0.00801658
Dctn2	NM_001190453	0.00801962
Gna12	NM_010302	0.00802421
Dmxl1	NM_001081371	0.00804666
Gapvd1	NM_025709	0.00804886
Ube4a	NM_145400	0.00807375
Adgrb3	NM_175642	0.00812584
Sbf2	NM_177324	0.00816982
Nacad	NM_001081652	0.00826098
Pja1	NM_008853	0.00826768
Tnnt1	NM_001277904	0.00827864
Mbnl2	NM_207515	0.00837449
Arpc2	NM_029711	0.00848856
Gng3	NM_010316	0.00849358
Limk2	NM_001034030	0.00849547
Cox6a1	NM_007748	0.00852063
Hivep3	NM_010657	0.00852063
Slc25a3	NM_133668	0.00852063
Tenm2	NM_001290702	0.00856512
Sgsm2	NM_197943	0.00864576
Agpat3	NM_053014	0.00865385
Mtch1	NM_019880	0.00869893
Adora1	NM_001291928	0.00870484
Mcf2l	NM_001159485	0.00872522
Atp5l	NM_013795	0.00872585
Dscaml1	NM_001081270	0.00872628
Lmtk3	NM_001005511	0.00879935
Mcrs1	NM_001164156	0.00880074
Cluh	NM_001081158	0.00899446
Brf1	NM_028193	0.00901783
Fbxl17	NM_015794	0.00905137
Wdtc1	NM_199306	0.00906524
Zfyve1	NM_183154	0.00909417
Fam120c	NM_198105	0.00910509
Tmem8b	NM_001085508	0.00911978
Acadl	NM_007381	0.00912783
Plxna4	NM_175750	0.00917226
Ipo9	NM_153774	0.00926322
Pikfyve	NM_011086	0.00937948
Brinp3	NM_001145807	0.00939145
Klhl9	NM_172871	0.00940848
Bora	NM_175265	0.00944271
Eps8	NM_001271589	0.00944271
Clu	NM_013492	0.00946974
Chst15	NM_029935	0.00950179
Tmcc2	NM_178874	0.00952534
Cc2d1b	NM_177045	0.0096504
Rptor	NM_028898	0.0096973
Epg5	NM_001195633	0.00993988
Akirin1	NM_023423	0.010012
Pcbp1	NM_011865	0.0100817
Psap	NM_001146124	0.0101585
Tubb5	NM_011655	0.0102557
Scd2	NM_009128	0.0102896
Atp5g1	NM_001161419	0.0103389
1110037F02Rik	NM_001081183	0.010412
Slc4a10	NM_001242381	0.0104854
Npas2	NM_008719	0.0105641
Unc5a	NM_153131	0.0106152
Atrx	NM_009530	0.0106258
Chd8	NM_201637	0.0106258
Zfp462	NM_172867	0.0106328
Eif3d	NM_018749	0.0107008
Nhsl2	NM_001163610	0.0107188
Chpf	NM_001001566	0.0107668
Hnrnpk	NM_025279	0.0107743
Fgf13	NM_001290415	0.0107826
Cops2	NM_009939	0.0107871
Map3k10	NM_001290528	0.0108751
Abcf2	NM_013853	0.0109609
Kat6a	NM_001081149	0.010989
Pcdh1	NM_029357	0.0110362
Rab6b	NM_173781	0.0110362
Fat4	NM_183221	0.0110686
Rnf130	NM_001290750	0.0111182
Raph1	NM_001045513	0.0111969
Clock	NM_001305222	0.0113416
Atf2	NM_001284373	0.0113941
Dync1li2	NM_001013380	0.0113941
Dact3	NM_001081655	0.0114378
Sike1	NM_025679	0.0114512
6430548M08Rik	NM_001163760	0.0114942
Sesn3	NM_030261	0.0115656
2610028H24Rik	NM_029816	0.0116007
Nr1d1	NM_145434	0.0116054
Cacna1h	NM_021415	0.0116148
Entpd4	NM_026174	0.0116373
B4galt6	NM_019737	0.0116527
Lrp8	NM_001080926	0.0116527
Tmem184c	NM_145599	0.0117142
Polr2a	NM_001291068	0.0117627
Cdc37	NM_016742	0.0118
Podxl2	NM_176973	0.0118
Tdrp	NM_173744	0.0118
Pafah1b1	NM_013625	0.0119476
Fam174b	NM_001162532	0.0119485
Gfod1	NM_001033399	0.0119485
As3mt	NM_020577	0.011974
Nbr1	NM_001252222	0.011974
Pds5a	NM_001081321	0.011974
Kmt2c	NM_001081383	0.0120442
Kcnt1	NM_001302351	0.0120559
Rfx3	NM_001166414	0.0121065
Tssk2	NM_009436	0.0121591
Zfp451	NM_001290700	0.0121591
C530008M17Rik	NM_001163793	0.0122279
Adcyap1r1	NM_001025372	0.0122944
Phf12	NM_174852	0.0123512
Nlgn1	NM_001163387	0.0124404
Rb1cc1	NM_009826	0.012564
Dnajc13	NM_001163026	0.0126252
Flywch1	NM_153791	0.0126528
Ctxn1	NM_183315	0.012707
Zbtb4	NM_029348	0.0127548
Fcho1	NM_028715	0.0127686
Irs2	NM_001081212	0.0127686
Nacc2	NM_026495	0.0127686
Rgs14	NM_016758	0.0127686
Pabpc1	NM_008774	0.0128073
Snrnp200	NM_177214	0.0128182
Bzrap1	NM_172449	0.0128691
Fgfr1	NM_001079909	0.0128853
Cry2	NM_009963	0.0129026
Cdh18	NM_001081299	0.0129267
Dym	NM_027727	0.0130182
Kbtbd2	NM_145958	0.0130852
Usp4	NM_011678	0.0130852
Etl4	NM_001177630	0.0131796
Klhl13	NM_026167	0.0131931
Dclk2	NM_001195496	0.013236
Rpl3	NM_013762	0.0134364
Ankrd12	NM_001025572	0.0135349
Purg	NM_152821	0.0135839
Braf	NM_139294	0.0135919
Als2	NM_028717	0.0136006
Atp6ap1	NM_018794	0.0136207
Raver1	NM_027911	0.0136207
Slc22a17	NM_021551	0.0136207
Usp7	NM_001003918	0.0136207
Mgea5	NM_023799	0.0136968
Abcg1	NM_009593	0.0137773
Exoc6b	NM_177077	0.013808
2510009E07Rik	NM_001001881	0.0138603
Strip1	NM_153563	0.0139353
Abhd12	NM_024465	0.0141299
Opa1	NM_133752	0.0141546
Rab11fip3	NM_153140	0.0142219
Bcl11a	NM_001159290	0.0142282
Vps53	NM_026664	0.0142282
Myh3	NM_001099635	0.0143095
Gltscr1l	NM_001100452	0.0144509
Arfgef2	NM_001085495	0.0145768
Tnrc6b	NM_177124	0.0145768
Acot7	NM_001146058	0.0145943
Chrac1	NM_053068	0.0146049
Ndrg3	NM_013865	0.0147686
Pcdh19	NM_001105246	0.0147686
Setd5	NM_028385	0.0149071
Ctif	NM_201354	0.0150148
4931406P16Rik	NM_172741	0.015031
Bclaf1	NM_001025392	0.015031
Ppia	NM_008907	0.015031
Brd1	NM_001033274	0.0150452
Rragd	NM_027491	0.0151588
Rmnd5a	NM_024288	0.0151623
Shc3	NM_009167	0.0151624
Satb2	NM_139146	0.0153289
Bptf	NM_176850	0.0153353
Marveld2	NM_178410	0.0153775
Cul9	NM_001081335	0.0153832
Sec31a	NM_026969	0.0154712
Adcy8	NM_001291903	0.0155505
Arvcf	NM_001272031	0.0157403
Tex2	NM_198292	0.0158569
Slc39a10	NM_172653	0.0158781
Erc2	NM_177814	0.0159285
Tab2	NM_138667	0.0159359
Rasal2	NM_177644	0.0159639
Usp24	NM_183225	0.0160467
Car2	NM_009801	0.0162145
Ajap1	NM_001099299	0.0162451
Kat2a	NM_001038010	0.0162984
Lrrc8d	NM_001122768	0.0162984
Atp13a3	NM_001128096	0.0163757
Slc4a8	NM_021530	0.0164273
Epas1	NM_010137	0.0165557
Atp5g3	NM_175015	0.0167195
Ctdnep1	NM_026017	0.0167894
Oxr1	NM_001130164	0.0168056
Armcx2	NM_001166398	0.0169357
Jund	NM_001286944	0.0169357
Baz1b	NM_011714	0.017047
Acox1	NM_015729	0.0170571
Zhx1	NM_009572	0.0170978
Kpna6	NM_008468	0.0171534
Nwd1	NM_176940	0.0174414
Snrk	NM_001164572	0.0174585
Grm4	NM_001291045	0.0176218
Plcl2	NM_013880	0.0176511
Ambra1	NM_001080754	0.0176885
Prcc	NM_033573	0.0177319
Ube2o	NM_173755	0.0177884
Ptprn	NM_008985	0.0178099
Sec16a	NM_153125	0.0181174
Atp5j2	NM_020582	0.0181673
Sik3	NM_027498	0.0182206
Igip	NM_001267796	0.0182567
Reps2	NM_001290633	0.0182567
Acap3	NM_207223	0.0182649
Ank1	NM_001277281	0.018273
Irs1	NM_010570	0.018273
Gba2	NM_172692	0.0183073
Arpc1a	NM_019767	0.018353
Gsk3a	NM_001031667	0.0183994
Caly	NM_026769	0.0184495
Stx1b	NM_024414	0.0185276
Nefm	NM_008691	0.0185751
Cct5	NM_007637	0.018712
Gps1	NM_001177874	0.018712
Nhsl1	NM_001163592	0.018712
2510002D24Rik	NM_001033164	0.0188614
Smg7	NM_001160257	0.018961
Acsl3	NM_001136222	0.0190734
Atg13	NM_145528	0.0192854
Man1a2	NM_010763	0.0193643
Ago3	NM_153402	0.0194212
Cds2	NM_001291039	0.0194833
2210018M11Rik	NM_172280	0.0195358
Nmt1	NM_008707	0.0195358
Fat1	NM_001081286	0.0196802
Araf	NM_001159645	0.0198439
Eftud2	NM_011431	0.019976
Tns3	NM_001083587	0.020046
Mn1	NM_001081235	0.0201151
Trp53bp1	NM_001290830	0.0201295
Qrich1	NM_175143	0.0202915
Ppp1cc	NM_013636	0.0203162
2310039H08Rik	NM_025966	0.0204204
Atp5h	NM_027862	0.0204464
Zbtb20	NM_001285805	0.0204464
Lzts3	NM_001291028	0.0204596
Vps41	NM_172120	0.0204596
Ctnnd1	NM_001085453	0.0205242
Ext1	NM_010162	0.0205242
Klc2	NM_008451	0.0205242
Psmc3	NM_008948	0.0205242
Atxn10	NM_016843	0.0205616
Cadm3	NM_053199	0.020791
Exoc3	NM_177333	0.020996
Arhgef10l	NM_001112723	0.0210563
Wdr26	NM_145514	0.0210563
Zbtb7a	NM_010731	0.0210563
Wwc2	NM_133791	0.0211889
Ccni	NM_017367	0.0212627
Megf8	NM_001160400	0.0215575
Sepw1	NM_009156	0.0217223
Sipa1l3	NM_001081028	0.0217893
Zmym4	NM_001114399	0.021826
Gucy1b3	NM_017469	0.021867
Dlg5	NM_027726	0.0219358
Rgs7bp	NM_029879	0.0222028
Panx2	NM_001002005	0.0222234
Snap47	NM_144521	0.0222399
Klhl5	NM_175174	0.0222529
Slc8a1	NM_001112798	0.022265
Exoc4	NM_009148	0.0223558
Ptov1	NM_133949	0.0223558
Phf20	NM_172674	0.0223875
Tulp2	NM_001290999	0.0224392
Mtss1	NM_001146180	0.0224596
Prr14l	NM_194340	0.0224806
Sf3b2	NM_030109	0.0225255
Osbp2	NM_001302630	0.0226022
Sdha	NM_023281	0.0226022
Fbxo18	NM_015792	0.0226443
Klhl11	NM_172565	0.0226764
Pex6	NM_145488	0.0226764
Phc3	NM_001165956	0.022807
Papd7	NM_198600	0.0228712
Ephb6	NM_001146351	0.0229318
Slitrk3	NM_198864	0.0230197
Trim46	NM_001039466	0.0231076
Uso1	NM_019490	0.0231076
Ppp2r2b	NM_028392	0.0231235
Npas3	NM_013780	0.023249
Gabra1	NM_010250	0.0233436
Gnaq	NM_008139	0.0233436
Lonrf2	NM_001029878	0.0233436
Cap2	NM_026056	0.0233504
Clip2	NM_001039162	0.0233771
Kdm5b	NM_152895	0.023406
Ubtf	NM_001044383	0.023406
Colgalt1	NM_146211	0.0236394
Klhl2	NM_178633	0.023687
Nsg1	NM_010942	0.0238632
Akap10	NM_019921	0.0238706
Bcl11b	NM_001286343	0.0239684
Trim3	NM_018880	0.0239816
Dcaf8	NM_153555	0.0240217
Sec24c	NM_172596	0.0241681
Cntnap1	NM_016782	0.0241784
Tnfrsf21	NM_178589	0.0243254
Dcaf7	NM_027946	0.0243327
Pdpk1	NM_001286662	0.0244648
Smarcc1	NM_009211	0.0244833
Ccdc88a	NM_176841	0.0245032
D630045J12Rik	NM_194061	0.0245032
Icam5	NM_008319	0.0245032
Caprin1	NM_001111292	0.0245348
Dhx36	NM_028136	0.0245348
Nadk	NM_138671	0.0245348
Xkr4	NM_001011874	0.0245457
Aldh3a1	NM_001112725	0.0245506
4833439L19Rik	NM_001252648	0.0247532
Cct7	NM_007638	0.0247532
Pcp4	NM_008791	0.0250317
Adam11	NM_009613	0.0251616
Bhlhe23	NM_080641	0.025342
Dlat	NM_145614	0.025342
Grrp1	NM_001099296	0.0257754
Kif5b	NM_008448	0.0259408
Scrt1	NM_130893	0.0259408
Dgcr2	NM_001109750	0.0262763
Hsph1	NM_013559	0.0262763
Cfl1	NM_007687	0.0265545
Ntrk3	NM_008746	0.0265545
Depdc5	NM_177786	0.0265795
Dopey1	NM_177208	0.0265867
Sulf2	NM_028072	0.0266784
Mapkbp1	NM_011941	0.026734
Cdk5	NM_007668	0.0267528
Fmnl1	NM_019679	0.0269053
Cacna1c	NM_001159534	0.0271031
Sap130	NM_172965	0.0271031
Cd83	NM_009856	0.0271715
Znf512b	NM_001164597	0.0272576
Brd3	NM_001113573	0.0273089
Fam131b	NM_001286584	0.0273089
Per1	NM_001159367	0.0273397
Ppp1r13b	NM_011625	0.027387
Prpf19	NM_134129	0.0274226
Cul2	NM_029402	0.0274821
Ptk2	NM_007982	0.0274821
Cpne6	NM_009947	0.0275846
Tbr1	NM_009322	0.0276491
Alcam	NM_009655	0.0277394
Efr3a	NM_133766	0.0277854
Tnpo3	NM_177296	0.0278617
Klhdc3	NM_001163729	0.0278936
Prex2	NM_001033636	0.0279638
Dicer1	NM_148948	0.0281748
Dynll1	NM_019682	0.0281748
Gpcpd1	NM_001291052	0.0283046
Fam134a	NM_001305232	0.0283782
Celsr3	NM_080437	0.0284888
1810013L24Rik	NM_001081400	0.0285057
Slc25a12	NM_172436	0.028754
Actr3b	NM_001004365	0.0288385
Synrg	NM_194341	0.0289278
Fbxo31	NM_133765	0.0291365
Clptm1	NM_019649	0.0291514
Trim28	NM_011588	0.029172
Ctcf	NM_181322	0.02921
Ier5	NM_010500	0.0292811
Kdm7a	NM_001033430	0.0292959
Bmpr1a	NM_009758	0.0294414
Zfp536	NM_172385	0.0294812
Dpysl3	NM_001136086	0.0295719
Rgl1	NM_016846	0.0296301
Grm3	NM_181850	0.0296959
Dnajc30	NM_025362	0.0297328
Pam	NM_013626	0.0297674
Rabl6	NM_001024616	0.0298923
Cdip1	NM_025670	0.030083
Nr4a1	NM_010444	0.0301555
Arl4c	NM_177305	0.0302062
Atp6v1f	NM_025381	0.0302686
Eif3l	NM_145139	0.0302686
Xpot	NM_001081056	0.0302815
Abcf1	NM_013854	0.0303574
Ranbp2	NM_011240	0.0303574
Ehmt1	NM_001109687	0.0305439
Prkcz	NM_001039079	0.0305494
Tsc22d1	NM_009366	0.0305569
Ctnna2	NM_145732	0.0307488
Mdh2	NM_008617	0.0311287
Hid1	NM_175454	0.0311935
5730409E04Rik	NM_001013755	0.0312146
Foxg1	NM_001160112	0.0312146
Drp2	NM_010078	0.0313365
Lyst	NM_010748	0.0313365
Arc	NM_018790	0.0315884
Zfhx2	NM_001039198	0.0316536
Bcar1	NM_001198839	0.0318072
Gls	NM_001081081	0.0318548
Kcna1	NM_010595	0.0318548
Rpsa	NM_011029	0.032022
1700020L24Rik	NM_025492	0.0322267
Vdac1	NM_011694	0.0326699
A230050P20Rik	NM_175687	0.0328203
Reln	NM_011261	0.0328203
Ewsr1	NM_001283062	0.0330438
Acsl5	NM_027976	0.0331884
Lhx2	NM_001290646	0.0332172
Ankrd28	NM_001024604	0.0332233
Zfp704	NM_133218	0.0332233
Asic2	NM_001034013	0.0334632
Rab7	NM_001293653	0.0335296
Cul4a	NM_146207	0.0335383
Smarcal1	NM_018817	0.0337249
0610010F05Rik	NM_027860	0.0338902
Cdh11	NM_009866	0.0339691
Negr1	NM_001039094	0.0340369
Khdrbs3	NM_010158	0.0341113
Capns1	NM_009795	0.0342079
Foxj2	NM_021899	0.0343293
Rere	NM_001085492	0.034336
Lynx1	NM_011838	0.0343464
Amfr	NM_011787	0.0344064
Crhr1	NM_007762	0.0344462
Atp8a1	NM_001038999	0.0346234
C330006A16Rik	NM_001256522	0.0346234
Baz2a	NM_054078	0.0348339
Gucy1a2	NM_001033322	0.0348541
Rhobtb2	NM_153514	0.0349811
Adcy9	NM_001291910	0.0350318
Cpeb4	NM_001290678	0.0351423
Klhdc8a	NM_144810	0.0352853
Metrn	NM_133719	0.0354893
9030624J02Rik	NM_027815	0.0356765
Asic1	NM_009597	0.0356765
Inf2	NM_198411	0.0357917
L3mbtl2	NM_001289711	0.0359496
Zmynd8	NM_001252585	0.0360888
Agrn	NM_021604	0.0361241
Mast4	NM_175171	0.0361241
Senp3	NM_001163571	0.0362074
Zbtb38	NM_175537	0.0364114
Irf2bp1	NM_178757	0.0365485
Gpaa1	NM_010331	0.0366209
Ccar2	NM_146055	0.0366551
Cdipt	NM_026638	0.0366551
Gzmk	NM_008196	0.0366551
Kazn	NM_001109685	0.0366551
9930021J03Rik	NM_172836	0.0368829
Atp2c1	NM_001253831	0.0369312
Sez6l2	NM_001252567	0.0369312
Cdc16	NM_027276	0.0372624
Adcy3	NM_138305	0.0378341
Ppp2cb	NM_017374	0.0379899
Rbbp6	NM_175023	0.0381309
Mark2	NM_001080390	0.0381629
Lrrtm1	NM_028880	0.0382463
Brox	NM_027861	0.0382466
Tbc1d14	NM_001113364	0.0382466
Gse1	NM_198671	0.0385662
Ube2q2	NM_180600	0.0385662
B3galt1	NM_020283	0.0388
Kdm3b	NM_001081256	0.0389777
Capza2	NM_007604	0.0390131
Tpi1	NM_009415	0.0390131
Arl5a	NM_182994	0.0390161
Cerk	NM_145475	0.0392681
Klhl24	NM_029436	0.0392775
Arhgef26	NM_001081295	0.0395864
Vps13c	NM_177184	0.0396571
Ergic1	NM_026170	0.0400314
Rfx7	NM_001033536	0.0400599
Atrn	NM_009730	0.0403743
Rock2	NM_009072	0.0404713
Minpp1	NM_010799	0.0405492
Clcn4-2	NM_001302386	0.0405864
D5Ertd579e	NM_001081232	0.0406121
Hecw1	NM_001081348	0.0409113
Bod1	NM_001024919	0.0410364
Cdc27	NM_145436	0.0411224
Aars	NM_146217	0.0411933
Ash2l	NM_001286207	0.0415823
Fam126b	NM_172513	0.0416655
Sp3	NM_001098425	0.0416655
Ache	NM_009599	0.0416872
Specc1l	NM_153406	0.0420231
Dnajc5	NM_016775	0.0421724
Coro2b	NM_175484	0.0421786
Asxl1	NM_001039939	0.0424672
Pgk1	NM_008828	0.0425596
Srpk2	NM_009274	0.0426381
Actl6b	NM_031404	0.0428101
Cdh2	NM_007664	0.0428366
Bhlhe40	NM_011498	0.0429235
Ampd2	NM_001289720	0.0430385
Fads1	NM_146094	0.043083
Khsrp	NM_010613	0.043083
Klhdc2	NM_027117	0.043083
Psd3	NM_027626	0.043083
Dlg3	NM_001177780	0.0431262
Bace1	NM_011792	0.0431706
Insm2	NM_020287	0.0434966
Nkain1	NM_025998	0.0434966
2700062C07Rik	NM_026529	0.0436347
Dot1l	NM_199322	0.0436347
Fbxl18	NM_001033312	0.0436347
Eno2	NM_001302642	0.0437688
Nav2	NM_001111016	0.0437772
Mpnd	NM_026530	0.0438011
Dennd4b	NM_201407	0.0441229
Galnt11	NM_144908	0.0441862
Mapk9	NM_001163671	0.0442671
Atcay	NM_178662	0.0443364
Rev3l	NM_011264	0.0443364
Eef1g	NM_026007	0.0443927
Hspa5	NM_001163434	0.0444041
Fiz1	NM_001110330	0.0444907
Gnl1	NM_008136	0.0445322
Nomo1	NM_153057	0.0445322
Setd2	NM_001081340	0.0447226
Dctn4	NM_026302	0.0447469
Ensa	NM_019561	0.0447617
Kdm4a	NM_001161823	0.0449725
Plch2	NM_001113360	0.0449725
Prmt7	NM_145404	0.0449725
Fam155a	NM_173446	0.0449973
Urgcp	NM_178623	0.0449973
Sash1	NM_175155	0.0452912
Cox8a	NM_007750	0.0454227
Pcm1	NM_023662	0.0454227
Cs	NM_026444	0.0454603
Mfn2	NM_133201	0.045508
Dido1	NM_175551	0.0456896
Lrrc58	NM_177093	0.0457759
Klf9	NM_010638	0.0458702
Cecr6	NM_033567	0.0458802
Appbp2	NM_025825	0.0459141
Fmn2	NM_019445	0.0459141
Farp1	NM_134082	0.0460121
Kdm1a	NM_133872	0.0461148
Pbrm1	NM_001081251	0.0461148
Cacng7	NM_133189	0.0462254
Zic1	NM_009573	0.0462714
Mal2	NM_178920	0.0462795
2310022B05Rik	NM_175149	0.0463516
Fads2	NM_019699	0.0463615
Basp1	NM_027395	0.0464699
Setbp1	NM_053099	0.0465873
Mtmr3	NM_028860	0.0466713
Prkar1a	NM_021880	0.0468456
C77370	NM_001077354	0.0468477
Arhgef9	NM_001290384	0.0470122
1110004F10Rik	NM_019772	0.0470612
Dyrk2	NM_001014390	0.0471727
Nwd2	NM_177006	0.0471727
Eif5	NM_178041	0.0472984
Phyhipl	NM_178621	0.0473028
Atp6v0c	NM_009729	0.0474154
Bsg	NM_001077184	0.0474154
Trim8	NM_053100	0.0474154
Ackr2	NM_021609	0.0474643
Map6	NM_001043355	0.0475283
Bag4	NM_026121	0.0476015
Slc45a1	NM_173774	0.0481383
Caln1	NM_181045	0.0481484
Hpcal4	NM_174998	0.0481753
Micu3	NM_030110	0.0481753
Srgap2	NM_001081011	0.0485741
Amz2	NM_025275	0.0485957
Rabep1	NM_019400	0.0487309
Cyc1	NM_025567	0.0487769
Rab6a	NM_024287	0.0489494
Amdhd2	NM_172935	0.04931
Sema6c	NM_011351	0.04931
Slc27a4	NM_011989	0.04931
Sppl3	NM_029012	0.04931
Ppp2r5c	NM_001081458	0.0493495
Mtcl1	NM_001114098	0.0494808
Pcbp2	NM_001103166	0.0494808
Adam22	NM_001007220	0.0496198
Slc45a4	NM_001168255	0.0496198
Evi5l	NM_001039578	0.0496786
Nap1l5	NM_021432	0.0497473
Crat	NM_007760	0.0497761
Rictor	NM_030168	0.0499176
